# RAS–PI3K signaling promotes myofibroblastic CAF identity and restrains an immunomodulatory stromal program

**DOI:** 10.1101/2025.01.20.633776

**Authors:** Cristina Cuesta, Marta Alcón-Pérez, Rosa Ramírez-Cota, Sara Coadour, Jie Zheng, Nicole Procel, Dirk Fennema Galparsoro, Alejandro Rosell, Diana Loa-Meson, Belén Martínez-Castedo, Youssef Arafat, Héctor Sanz-Fraile, Vinothini Rajeeve, Diego Alonso-López, Robert E. Hynds, Charles Swanton, Jordi Alcaraz, Pedro Cutillas, Constantino C. Reyes-Aldasoro, Haiyun Wang, Esther Castellano

## Abstract

Cancer-associated fibroblasts display extensive functional plasticity, yet the signaling mechanisms that stabilize distinct CAF states remain poorly understood. Here, we identify stromal RAS–PI3K signaling as a key regulator of myofibroblastic CAF identity and matrix competence in lung cancer. Genetic disruption of the RAS–PI3K interaction in fibroblasts preserved upstream responsiveness to activating cues but impaired cytoskeletal remodeling, contractile execution and acquisition of a matrix-remodeling CAF program. As a result, RAS–PI3K-deficient CAFs generated extracellular matrices with defective collagen and fibronectin organization, reduced stiffness, altered microstructural properties and broad compositional remodeling of the matrisome, including changes in ECM glycoproteins and glycosylation-associated enzymes. These altered matrices failed to efficiently provide directional, adhesive and proliferative cues to tumor cells, attenuated EMT-associated programs and increased sensitivity to cisplatin plus pemetrexed. *In vivo*, fibroblast-specific RAS–PI3K disruption reduced tumor burden, decreased tumor cell proliferation, prolonged survival and improved chemotherapy response. Loss of RAS–PI3K signaling did not simply suppress CAF activation, but redirected CAFs toward a STAT3/NF-κB-linked immunomodulatory state associated with *IL6*, *CXCL12* and *PDGFRα* induction. Functionally, this altered stromal state promoted iNOS-associated macrophage features and was accompanied *in vivo* by reduced macrophage accumulation and increased CD8⁺ T cell infiltration. These findings establish RAS–PI3K signaling as a stromal state-control mechanism that couples myofibroblastic matrix competence to tumor-supportive microenvironmental function while restraining alternative immunomodulatory CAF programs.
