## Supplementary material for "RAS–PI3K signaling promotes myofibroblastic CAF identity and restrains an immunomodulatory stromal program": Table S1

### Sheet: DEPP.RBD vs WT
Table S1. Differentially expressed phosphoproteins identified in RAS-PI3K deficient KRAS-driven lung tumors
Protein	Gene	Peptide	Log2Foldchange	P value
PDZ and LIM domain protein 5 OS=Mus musculus GN=Pdlim5 PE=1 SV=4	Pdlim5	RGSQGDIK	8.96353	0.000437652
Zinc finger CCCH domain-containing protein 18 OS=Mus musculus GN=Zc3h18 PE=1 SV=1	Zc3h18	ANLSPDR	8.91577	0.00290966
Vasodilator-stimulated phosphoprotein OS=Mus musculus GN=Vasp PE=1 SV=4	Vasp	NSTTLPR	6.88647	0.0145899
Ras-interacting protein 1 OS=Mus musculus GN=Rasip1 PE=1 SV=3	Rasip1	SENLSLR	6.86472	0.0154714
60S ribosomal protein L23a OS=Mus musculus GN=Rpl23a PE=1 SV=1	Rpl23a	TSPTFR	6.81394	0.00018733
Astrocytic phosphoprotein PEA-15 OS=Mus musculus GN=Pea15 PE=1 SV=1	Pea15	DIIRQPSEEEIIK	6.69083	0.0315784
Serum deprivation-response protein OS=Mus musculus GN=Sdpr PE=1 SV=3	Sdpr	DEEALEDSAEEKMEESR	6.50825	8.15629e-08
Nucleolar protein 56 OS=Mus musculus GN=Nop56 PE=1 SV=2	Nop56	SSPKEEVASEPEEAASPTTPK	5.91048	0.00325853
Membrane-associated guanylate kinase, WW and PDZ domain-containing protein 3 OS=Mus musculus GN=Magi3 PE=1 SV=2	Magi3	QPEDESHQAFSQNGSPR	5.78144	3.34184e-07
Uncharacterized protein KIAA1522 OS=Mus musculus GN=Kiaa1522 PE=1 SV=1	Kiaa1522	GLAVAPASPGK	5.69696	0.019582
Spectrin beta chain, erythrocytic OS=Mus musculus GN=Sptb PE=1 SV=4	Sptb	TSPVSFMSR	5.47098	6.17598e-07
Heat shock 70 kDa protein 12B OS=Mus musculus GN=Hspa12b PE=1 SV=1	Hspa12b	SPVPSPPGSPR	5.46033	1.11842e-05
	DUS3	SALSTVR	5.09114	0.0240395
SH2 domain-containing adapter protein E OS=Mus musculus GN=She PE=2 SV=1	She	KNSAAELGASK	4.83307	5.92138e-07
Unconventional myosin-Ic OS=Mus musculus GN=Myo1c PE=1 SV=2	Myo1c	DGIIDFTSGSELLITK	4.72702	0.0346863
Retinoic acid-induced protein 3 OS=Mus musculus GN=Gprc5a PE=2 SV=1	Gprc5a	AQAPASPYNDYEGR	4.71042	0.000243113
Pleckstrin homology-like domain family B member 1 OS=Mus musculus GN=Phldb1 PE=1 SV=1	Phldb1	KLSSGDLR	4.70592	0.00118508
Homeodomain-only protein OS=Mus musculus GN=Hopx PE=1 SV=1	Hopx	RSEGLPSECR	4.54983	0.000499112
Interferon regulatory factor 2-binding protein-like OS=Mus musculus GN=Irf2bpl PE=1 SV=1	Irf2bpl	SPGPPPPVGVK	4.52206	4.90347e-06
3-hydroxyacyl-CoA dehydratase 3 OS=Mus musculus GN=ptplad1 PE=1 SV=2	ptplad1	WLDESDAEMELR	4.47444	3.47812e-06
Histone H1.4 OS=Mus musculus GN=Hist1h1e PE=1 SV=2	Hist1h1e	TSGPPVSELITK	4.35094	0.000186033
	DMXL2	ILMTELR	4.34632	0.00173119
Scaffold attachment factor B2 OS=Mus musculus GN=Safb2 PE=1 SV=2	Safb2	APTAALSPEPQDSKEDVK	4.31508	0.00239191
EH domain-containing protein 2 OS=Mus musculus GN=Ehd2 PE=1 SV=1	Ehd2	GPDEAIEDGEEGSEDDAEWVVTK	4.30553	8.91362e-05
Ras-associating and dilute domain-containing protein OS=Mus musculus GN=Radil PE=1 SV=2	Radil	GTPALTSEAAQSSPPTR	4.16603	9.80194e-05
Advanced glycosylation end product-specific receptor OS=Mus musculus GN=Ager PE=1 SV=1	Ager	KAPESQEDEEERAELNQSEEAEMPENGAGGP	4.05871	7.12361e-05
Heat shock 70 kDa protein 12B OS=Mus musculus GN=Hspa12b PE=1 SV=1	Hspa12b	TQESCGIAPLTPSQSPKPEAR	3.93958	0.00641917
SAM and SH3 domain-containing protein 1 OS=Mus musculus GN=Sash1 PE=1 SV=1	Sash1	SLPVSICR	3.79502	0.0295379
Myosin-8 OS=Mus musculus GN=Myh8 PE=1 SV=2	Myh8	IHFGTTGK	3.58788	0.0338195
Mitochondrial fission factor OS=Mus musculus GN=Mff PE=1 SV=1	Mff	SMSENAVR	3.50633	6.95996e-05
Insulin receptor substrate 2 OS=Mus musculus GN=Irs2 PE=1 SV=2	Irs2	HNSASVENVSLR	3.46375	0.00271347
Hemoglobin subunit beta-1 OS=Mus musculus GN=Hbb-b1 PE=1 SV=2	Hbb-b1	KVITAFNDGLNHLDSLK	3.44924	0.000506637
Afadin OS=Mus musculus GN=Mllt4 PE=1 SV=3	Mllt4	TISNPEVVMK	3.43974	0.0353563
Protein phosphatase 1 regulatory subunit 7 OS=Mus musculus GN=Ppp1r7 PE=1 SV=2	Ppp1r7	RVESEESGDEEGKK	3.43639	0.0323145
Platelet glycoprotein Ib beta chain OS=Mus musculus GN=Gp1bb PE=1 SV=1	Gp1bb	SIQEFSLTAPLVAESAR	3.41611	0.000546515
Specifically androgen-regulated gene protein OS=Mus musculus GN=Sarg PE=1 SV=2	Sarg	APARPASPALVSGTASAAGK	3.3749	0.000395596
Tight junction protein ZO-1 OS=Mus musculus GN=Tjp1 PE=1 SV=2	Tjp1	ADGATSDDLDLHDDR	3.32692	0.000142471
Pleckstrin homology-like domain family B member 1 OS=Mus musculus GN=Phldb1 PE=1 SV=1	Phldb1	TLQPPESPR	3.32263	0.000285247
Dematin OS=Mus musculus GN=Epb49 PE=1 SV=1	Epb49	KGAEEEEEEEDDDSEEEIK	3.31443	0.0385147
Ras-specific guanine nucleotide-releasing factor 2 OS=Mus musculus GN=Rasgrf2 PE=1 SV=2	Rasgrf2	KLSLTSSLNSR	3.30519	0.00920177
Periaxin OS=Mus musculus GN=Prx PE=1 SV=1	Prx	VSPGEKLEAIAGQLK	3.3045	0.000497549
Bromodomain-containing protein 3 OS=Mus musculus GN=Brd3 PE=1 SV=2	Brd3	SESPPPLSEPK	3.29214	0.000695105
Ankyrin-2 OS=Mus musculus GN=Ank2 PE=1 SV=2	Ank2	LGYISVVDTLK	3.28662	0.00229703
Hemoglobin subunit beta-1 OS=Mus musculus GN=Hbb-b1 PE=1 SV=2	Hbb-b1	YFDSFGDLSSASAIMGNAK	3.25952	0.00450369
Vinexin OS=Mus musculus GN=Sorbs3 PE=1 SV=1	Sorbs3	MADGGGSPFLGR	3.25692	0.0282719
Advanced glycosylation end product-specific receptor OS=Mus musculus GN=Ager PE=1 SV=1	Ager	KAPESQEDEEERAELNQSEEAEMPENGAGGP	3.22827	0.000657915
Heat shock 70 kDa protein 12B OS=Mus musculus GN=Hspa12b PE=1 SV=1	Hspa12b	SPVPSPPGSPR	3.22528	0.0023047
Coiled-coil domain-containing protein C16orf93 homolog OS=Mus musculus GN=Gm166 PE=2 SV=2	Gm166	VQMESEQSPKLQEELDRSPSSVDGSAIR	3.22181	0.00286951
Hemoglobin subunit beta-1 OS=Mus musculus GN=Hbb-b1 PE=1 SV=2	Hbb-b1	YFDSFGDLSSASAIMGNAK	3.21799	0.00235771
Inositol 1,4,5-trisphosphate receptor type 3 OS=Mus musculus GN=Itpr3 PE=1 SV=3	Itpr3	VSSFSMPSSSR	3.21554	0.02569
Transmembrane and coiled-coil domains protein 2 OS=Mus musculus GN=Tmcc2 PE=1 SV=1	Tmcc2	ALSGSATLVSSPK	3.21113	0.0031897
Ankyrin-1 OS=Mus musculus GN=Ank1 PE=1 SV=2	Ank1	LGYISVTDVLK	3.13187	0.0037549
Probable phospholipid-transporting ATPase IA OS=Mus musculus GN=Atp8a1 PE=1 SV=1	Atp8a1	TSLADQEEVR	3.10116	0.0110675
Heterochromatin protein 1-binding protein 3 OS=Mus musculus GN=Hp1bp3 PE=1 SV=1	Hp1bp3	AVNSTRETPPK	3.10032	0.0299562
Transcription factor AP-1 OS=Mus musculus GN=Jun PE=1 SV=3	Jun	LASPELER	3.05916	0.0275883
Scaffold attachment factor B1 OS=Mus musculus GN=Safb PE=1 SV=2	Safb	SVVSFDKVK	2.97767	0.00177149
Envoplakin OS=Mus musculus GN=Evpl PE=2 SV=3	Evpl	AASPTLPR	2.96641	0.00791251
Microtubule-associated protein 4 OS=Mus musculus GN=Map4 PE=1 SV=3	Map4	DMSPSAETEAPLAK	2.95024	0.00122028
Sodium/hydrogen exchanger 1 OS=Mus musculus GN=Slc9a1 PE=1 SV=1	Slc9a1	LDSPTLSR	2.92559	0.000142007
Myosin light chain kinase, smooth muscle OS=Mus musculus GN=Mylk PE=1 SV=3	Mylk	LSSMAMISGLSGR	2.86636	0.00457066
Caskin-2 OS=Mus musculus GN=Caskin2 PE=1 SV=3	Caskin2	SPSQESIGAR	2.85857	0.0088914
3-hydroxyacyl-CoA dehydratase 3 OS=Mus musculus GN=ptplad1 PE=1 SV=2	ptplad1	WLDESDAEMELR	2.83898	0.00172363
Epsin-2 OS=Mus musculus GN=Epn2 PE=1 SV=1	Epn2	GSSQPNLSTSYSEQEYGK	2.83757	0.0109557
Trem-like transcript 1 protein OS=Mus musculus GN=Treml1 PE=1 SV=2	Treml1	SSDSGLPSDIPHVR	2.83145	0.00281298
Serine/threonine-protein kinase TAO3 OS=Mus musculus GN=Taok3 PE=1 SV=2	Taok3	NGPLNESQEEEEDGEQGSNLNR	2.80008	0.00169263
SAFB-like transcription modulator OS=Mus musculus GN=Sltm PE=1 SV=1	Sltm	DVQDAIAQSPEKEAK	2.79806	0.00565352
A-kinase anchor protein 1, mitochondrial OS=Mus musculus GN=Akap1 PE=1 SV=4	Akap1	SESSGNLPSVADTR	2.7523	0.00529929
Eukaryotic translation initiation factor 5B OS=Mus musculus GN=Eif5b PE=1 SV=2	Eif5b	TSFDENDSEELEDKDSK	2.72233	0.00165309
Zinc finger protein 638 OS=Mus musculus GN=Znf638 PE=1 SV=2	Znf638	GLSPAQKPK	2.67364	0.000141322
Protein phosphatase 1 regulatory subunit 14A OS=Mus musculus GN=Ppp1r14a PE=2 SV=1	Ppp1r14a	QPGFPQPSPSDDPSLSPR	2.66773	0.00278462
Prostaglandin E synthase 3 OS=Mus musculus GN=Ptges3 PE=1 SV=1	Ptges3	DWEDDSDEDMSNFDR	2.65709	0.00450187
InaD-like protein OS=Mus musculus GN=Inadl PE=1 SV=2	Inadl	KTSLSASPFEHSSSR	2.62018	0.000430376
	CTRO_MOUSE	IRSLEQR	2.61334	0.0116299
USP6 N-terminal-like protein OS=Mus musculus GN=Usp6nl PE=1 SV=2	Usp6nl	KPSDASAIER	2.60505	0.00389055
Actin-binding LIM protein 3 OS=Mus musculus GN=Ablim3 PE=1 SV=2	Ablim3	ASSPGYIDSPTYSR	2.60409	0.00118239
Serine/arginine repetitive matrix protein 1 OS=Mus musculus GN=Srrm1 PE=1 SV=2	Srrm1	APKPEPVPEPKEPSPEK	2.59746	0.0416999
Endothelial cell-selective adhesion molecule OS=Mus musculus GN=Esam PE=1 SV=1	Esam	AAPPRPGTFTPTPSVSSQALSSPR	2.57658	0.0359145
Myosin phosphatase Rho-interacting protein OS=Mus musculus GN=Mprip PE=1 SV=2	Mprip	SKSNPDFLK	2.57182	0.00197697
Protein cordon-bleu OS=Mus musculus GN=Cobl PE=1 SV=1	Cobl	AEHLGLSGADSDEDPAK	2.55404	0.00923336
Protein SCAF8 OS=Mus musculus GN=Scaf8 PE=1 SV=1	Scaf8	ASEPVKEPVQTAQSPAPVEK	2.53318	0.000294959
Serine/threonine-protein kinase MARK2 OS=Mus musculus GN=Mark2 PE=1 SV=3	Mark2	SRNSPLLDR	2.52467	0.0101987
Epidermal growth factor receptor kinase substrate 8-like protein 1 OS=Mus musculus GN=Eps8l1 PE=1 SV=1	Eps8l1	GASPAAETPPLQR	2.51965	0.0118453
Pleckstrin homology-like domain family B member 2 OS=Mus musculus GN=Phldb2 PE=1 SV=2	Phldb2	SSISSISGR	2.49248	0.0159134
Casein kinase I isoform epsilon OS=Mus musculus GN=Csnk1e PE=1 SV=2	Csnk1e	IQQTGNTSPR	2.48349	0.00825854
Ras-related protein Rab-12 OS=Mus musculus GN=Rab12 PE=1 SV=3	Rab12	RPAGGSLGAVSPALSGGQAR	2.47192	0.0090585
Occludin OS=Mus musculus GN=Ocln PE=1 SV=1	Ocln	YSSNGNLETPSK	2.46656	0.0155247
Occludin OS=Mus musculus GN=Ocln PE=1 SV=1	Ocln	YSSNGNLETPSK	2.46062	0.0384691
Actin-binding LIM protein 3 OS=Mus musculus GN=Ablim3 PE=1 SV=2	Ablim3	RFSSGGEEEDFDR	2.44562	0.0029317
Claudin-18 OS=Mus musculus GN=Cldn18 PE=1 SV=1	Cldn18	ASTGFGSNTR	2.43762	0.00362606
Homeodomain-only protein OS=Mus musculus GN=Hopx PE=1 SV=1	Hopx	SEGLPSECR	2.4274	0.00114881
MAP7 domain-containing protein 1 OS=Mus musculus GN=Map7d1 PE=1 SV=1	Map7d1	KPGAGGSPALAR	2.41843	0.00222706
Heterogeneous nuclear ribonucleoprotein A3 OS=Mus musculus GN=Hnrnpa3 PE=1 SV=1	Hnrnpa3	SSGSPYGGGYGSGGGSGGYGSR	2.398	0.0019568
Abl interactor 1 OS=Mus musculus GN=Abi1 PE=1 SV=3	Abi1	TNPPTQKPPSPPVSGR	2.38074	0.00651577
Spectrin beta chain, non-erythrocytic 1 OS=Mus musculus GN=Sptbn1 PE=1 SV=2	Sptbn1	RPPSPDPNTK	2.35939	0.00204415
Transmembrane protein 100 OS=Mus musculus GN=Tmem100 PE=1 SV=1	Tmem100	RESQTALVVNQR	2.3473	0.00780406
High mobility group protein HMG-I/HMG-Y OS=Mus musculus GN=Hmga1 PE=1 SV=4	Hmga1	EEEEGISQESSEEEQ	2.33538	0.0169492
LIM domain and actin-binding protein 1 OS=Mus musculus GN=Lima1 PE=1 SV=3	Lima1	TSSLPESSPSK	2.3154	0.0480675
Uncharacterized protein KIAA1522 OS=Mus musculus GN=Kiaa1522 PE=1 SV=1	Kiaa1522	ASPVTAPSSGLHAAVR	2.30258	0.00769311
Uncharacterized protein C6orf203 homolog OS=Mus musculus PE=1 SV=1	CF203_MOUSE	EADEEDSDEETSYPER	2.30126	0.0185103
Krueppel-like factor 3 OS=Mus musculus GN=Klf3 PE=1 SV=1	Klf3	RPLPVESPDTQR	2.28482	0.00864058
Protein scribble homolog OS=Mus musculus GN=Scrib PE=1 SV=2	Scrib	RVSLVGADDLR	2.28246	0.0035521
RNA-binding protein 14 OS=Mus musculus GN=Rbm14 PE=1 SV=1	Rbm14	TRLSPPR	2.27273	0.00664492
Translocation protein SEC62 OS=Mus musculus GN=Sec62 PE=1 SV=1	Sec62	EELEQQTDGDCDEEDDDKDGEVPK	2.27269	0.00173273
Talin-1 OS=Mus musculus GN=Tln1 PE=1 SV=2	Tln1	GTPQDLAR	2.25653	0.0261831
SH3 and multiple ankyrin repeat domains protein 3 OS=Mus musculus GN=Shank3 PE=1 SV=2	Shank3	GDQPAASPGPTLR	2.24905	0.0101819
cGMP-inhibited 3',5'-cyclic phosphodiesterase A OS=Mus musculus GN=Pde3a PE=1 SV=1	Pde3a	RTSLPCIPR	2.24544	0.00375388
Pleckstrin homology domain-containing family A member 1 OS=Mus musculus GN=Plekha1 PE=1 SV=1	Plekha1	RLSNPCIQR	2.23195	0.000357249
Epsin-2 OS=Mus musculus GN=Epn2 PE=1 SV=1	Epn2	AGGSPASYHGSTSPR	2.2261	0.00212664
Death-associated protein kinase 2 OS=Mus musculus GN=Dapk2 PE=1 SV=1	Dapk2	NCESDTEENIAR	2.21877	0.00461421
Misshapen-like kinase 1 OS=Mus musculus GN=Mink1 PE=1 SV=3	Mink1	LDSSPVLSPGNK	2.19285	0.00589461
SH3 and multiple ankyrin repeat domains protein 3 OS=Mus musculus GN=Shank3 PE=1 SV=2	Shank3	SLGEEPVGGLGSLLDPAK	2.19048	0.0137648
Eukaryotic translation initiation factor 4 gamma 1 OS=Mus musculus GN=Eif4g1 PE=1 SV=1	Eif4g1	AASLTEDR	2.16778	0.00214857
Spectrin beta chain, non-erythrocytic 1 OS=Mus musculus GN=Sptbn1 PE=1 SV=2	Sptbn1	RFSLFGK	2.15077	0.00791068
Microtubule-actin cross-linking factor 1 OS=Mus musculus GN=Macf1 PE=1 SV=2	Macf1	KISVEMEGQR	2.13779	0.0227546
Partitioning defective 3 homolog B OS=Mus musculus GN=Pard3b PE=1 SV=2	Pard3b	SDSPGKDFGPTLGLK	2.13429	0.0163042
Protein Shroom3 OS=Mus musculus GN=Shroom3 PE=1 SV=2	Shroom3	SGSMDVISAR	2.1216	0.00869513
Cdc42 effector protein 1 OS=Mus musculus GN=Cdc42ep1 PE=1 SV=1	Cdc42ep1	SDSLLSFR	2.068	0.00472206
Myosin phosphatase Rho-interacting protein OS=Mus musculus GN=Mprip PE=1 SV=2	Mprip	SKSNPDFLKK	2.05844	0.0253484
Hemoglobin subunit alpha OS=Mus musculus GN=Hba PE=1 SV=2	Hba	VLSGEDKSNIK	2.05403	0.0174661
Neuronal proto-oncogene tyrosine-protein kinase Src OS=Mus musculus GN=Src PE=1 SV=4	Src	SLEPSENVHGAGGAFPASQTPSKPASADGHR	2.02601	0.015061
Serine/arginine repetitive matrix protein 1 OS=Mus musculus GN=Srrm1 PE=1 SV=2	Srrm1	APKPEPVPEPKEPSPEK	2.01285	0.029134
Non-histone chromosomal protein HMG-14 OS=Mus musculus GN=Hmgn1 PE=1 SV=2	Hmgn1	QADVADQQTTELPAENGETENQSPASEEEKEAK	1.99841	0.00871078
SLAIN motif-containing protein 2 OS=Mus musculus GN=Slain2 PE=1 SV=2	Slain2	LSLQGHPTDLQTSNVK	1.982	0.00669064
Copper chaperone for superoxide dismutase OS=Mus musculus GN=Ccs PE=1 SV=1	Ccs	KDSAQPPAHL	1.97936	0.00665015
Heterogeneous nuclear ribonucleoprotein K OS=Mus musculus GN=Hnrnpk PE=1 SV=1	Hnrnpk	RDYDDMSPR	1.97188	0.00873812
Heat shock protein beta-1 OS=Mus musculus GN=Hspb1 PE=1 SV=3	Hspb1	SPSWEPFR	1.96892	0.00368429
Scaffold attachment factor B2 OS=Mus musculus GN=Safb2 PE=1 SV=2	Safb2	APTAALSPEPQDSKEDVK	1.96034	0.0116046
Arf-GAP with SH3 domain, ANK repeat and PH domain-containing protein 2 OS=Mus musculus GN=Asap2 PE=1 SV=3	Asap2	LLHEDLDESDDDVDEK	1.95736	0.00723361
Myosin light chain kinase, smooth muscle OS=Mus musculus GN=Mylk PE=1 SV=3	Mylk	VPAIGSFSPGEDRK	1.93782	0.0191299
DNA topoisomerase 2-beta OS=Mus musculus GN=Top2b PE=1 SV=2	Top2b	VKASPITNDGEDEFVPSDGLDKDEYAFSSGK	1.93248	0.00780621
Talin-1 OS=Mus musculus GN=Tln1 PE=1 SV=2	Tln1	ALSTDPASPNLK	1.92612	0.00646058
Beta-1-syntrophin OS=Mus musculus GN=Sntb1 PE=1 SV=4	Sntb1	GSGTGHPVPGVAQAPDSPAGVR	1.9185	0.0178137
Uncharacterized protein C11orf96 homolog OS=Mus musculus GN=Ag2 PE=1 SV=2	Ag2	STQSLSLQR	1.91465	0.00292809
Serum deprivation-response protein OS=Mus musculus GN=Sdpr PE=1 SV=3	Sdpr	GNNSAVGSNADLTIEEDEEEEPVALQQAQQVR	1.89457	0.000116233
LIM and calponin homology domains-containing protein 1 OS=Mus musculus GN=Limch1 PE=1 SV=2	Limch1	GSDSESDLPHR	1.88979	0.00466053
Polymerase I and transcript release factor OS=Mus musculus GN=Ptrf PE=1 SV=1	Ptrf	LPAKLSVSK	1.876	0.0260957
Methyl-CpG-binding protein 2 OS=Mus musculus GN=Mecp2 PE=1 SV=1	Mecp2	AETSESSGSAPAVPEASASPK	1.86855	0.01666
Catenin delta-1 OS=Mus musculus GN=Ctnnd1 PE=1 SV=2	Ctnnd1	VGGSSVDLHR	1.8649	0.0031385
Periaxin OS=Mus musculus GN=Prx PE=1 SV=1	Prx	VRLPSVGFSETAVPGSTR	1.85231	0.000690533
Secretory carrier-associated membrane protein 3 OS=Mus musculus GN=Scamp3 PE=1 SV=3	Scamp3	KLSPTEPR	1.84961	0.00833735
	ATX1L_MOUSE	SAEVSGGLK	1.84349	0.00753013
SH3 and multiple ankyrin repeat domains protein 3 OS=Mus musculus GN=Shank3 PE=1 SV=2	Shank3	SASDINLK	1.84258	0.0075887
	STMN1_MOUSE	ASSDIQVK	1.84167	0.00764659
Serum deprivation-response protein OS=Mus musculus GN=Sdpr PE=1 SV=3	Sdpr	SSPFKVSPLSFGR	1.83065	0.0255732
	REPS2_MOUSE	ASSLDLNK	1.83037	0.00820467
Syntaxin-4 OS=Mus musculus GN=Stx4 PE=1 SV=1	Stx4	QGDNISDDEDEVR	1.83014	0.00489468
Eukaryotic translation initiation factor 4 gamma 1 OS=Mus musculus GN=Eif4g1 PE=1 SV=1	Eif4g1	SFSKEVEER	1.82558	0.009354
Swi5-dependent recombination DNA repair protein 1 homolog OS=Mus musculus GN=Sfr1 PE=1 SV=2	Sfr1	ENPPSPPTSPAAPQPR	1.78514	0.0142754
Transmembrane protein 245 OS=Mus musculus GN=Tmem245 PE=1 SV=1	Tmem245	GGPAEAPSPR	1.77643	0.00295188
Cyclin-L1 OS=Mus musculus GN=Ccnl1 PE=1 SV=1	Ccnl1	AEEKSPVSINVK	1.77034	0.0151165
Interferon regulatory factor 2-binding protein-like OS=Mus musculus GN=Irf2bpl PE=1 SV=1	Irf2bpl	NSSSPVSPASVPGQR	1.77023	0.0291463
Leucine-rich repeat flightless-interacting protein 1 OS=Mus musculus GN=Lrrfip1 PE=1 SV=2	Lrrfip1	RGSGDTSISMDTEASIR	1.76829	0.0267267
Chromosome alignment-maintaining phosphoprotein 1 OS=Mus musculus GN=Champ1 PE=1 SV=1	Champ1	RPGPPLSPEIR	1.76028	0.0182845
Hemoglobin subunit beta-2 OS=Mus musculus GN=Hbb-b2 PE=1 SV=2	Hbb-b2	GTFASLSELHCDK	1.75758	0.000886223
MAP7 domain-containing protein 1 OS=Mus musculus GN=Map7d1 PE=1 SV=1	Map7d1	RSSQPSPTTVPASDSPPAK	1.75663	0.00935825
Ras-interacting protein 1 OS=Mus musculus GN=Rasip1 PE=1 SV=3	Rasip1	SVSELSLQGR	1.74356	0.0100348
Membrane-associated progesterone receptor component 1 OS=Mus musculus GN=Pgrmc1 PE=1 SV=4	Pgrmc1	EGEEPTVYSDDEEPKDETAR	1.74097	0.0240892
Beta-2-syntrophin OS=Mus musculus GN=Sntb2 PE=1 SV=2	Sntb2	GPAGEASASPPVRR	1.73143	0.0343708
S-phase kinase-associated protein 1 OS=Mus musculus GN=Skp1 PE=1 SV=3	Skp1	GKTPEEIR	1.72442	0.000602596
GTPase-activating protein and VPS9 domain-containing protein 1 OS=Mus musculus GN=Gapvd1 PE=1 SV=2	Gapvd1	SRSSDIVSSVR	1.71797	0.0482614
Leucine-rich repeat serine/threonine-protein kinase 2 OS=Mus musculus GN=Lrrk2 PE=1 SV=2	Lrrk2	SNSISVGEVYR	1.71316	0.0275453
Junction plakoglobin OS=Mus musculus GN=Jup PE=1 SV=3	Jup	ALMGSPQLVAAVVR	1.69528	0.0312577
Catenin alpha-2 OS=Mus musculus GN=Ctnna2 PE=1 SV=3	Ctnna2	SRTSVQTEDDQLIAGQSAR	1.69263	0.0256509
Cordon-bleu protein-like 1 OS=Mus musculus GN=Cobll1 PE=1 SV=2	Cobll1	TGSLQLSSTSIGTSSLK	1.68905	0.0261247
AP2-associated protein kinase 1 OS=Mus musculus GN=Aak1 PE=1 SV=2	Aak1	VGSLTPPSSPK	1.67285	0.0168256
Hemoglobin subunit beta-1 OS=Mus musculus GN=Hbb-b1 PE=1 SV=2	Hbb-b1	YFDSFGDLSSASAIMGNAK	1.66324	0.0430913
Periaxin OS=Mus musculus GN=Prx PE=1 SV=1	Prx	VRLPSVGFSETAVPGSTR	1.66247	0.00547322
LIM and calponin homology domains-containing protein 1 OS=Mus musculus GN=Limch1 PE=1 SV=2	Limch1	GSSDGRGSDSESDLPHR	1.65902	0.0216556
Myristoylated alanine-rich C-kinase substrate OS=Mus musculus GN=Marcks PE=1 SV=2	Marcks	AEDGAAPSPSSETPKK	1.65144	0.0341057
Alpha-adducin OS=Mus musculus GN=Add1 PE=1 SV=2	Add1	AAVVTSPPPTTAPHK	1.64462	0.0169874
Synaptopodin OS=Mus musculus GN=Synpo PE=1 SV=2	Synpo	VASLSPAR	1.63503	0.010568
Periaxin OS=Mus musculus GN=Prx PE=1 SV=1	Prx	EAETQDGRVSPGEKLEAIAGQLK	1.62776	0.0024378
Protocadherin alpha-4 OS=Mus musculus GN=Pcdha4 PE=1 SV=1	Pcdha4	FQVSAR	1.62153	0.0166789
GTPase-activating protein and VPS9 domain-containing protein 1 OS=Mus musculus GN=Gapvd1 PE=1 SV=2	Gapvd1	SSDIVSSVR	1.62112	0.0281419
Tight junction protein ZO-2 OS=Mus musculus GN=Tjp2 PE=1 SV=2	Tjp2	KVQVAPLQGSPPLSHDDR	1.599	0.0196312
Formin-binding protein 1-like OS=Mus musculus GN=Fnbp1l PE=1 SV=2	Fnbp1l	TISDGTISAAK	1.59573	0.0219197
cAMP-dependent protein kinase type I-alpha regulatory subunit OS=Mus musculus GN=Prkar1a PE=1 SV=3	Prkar1a	TDSREDEISPPPPNPVVK	1.59059	0.0281356
A-kinase anchor protein 2 OS=Mus musculus GN=Akap2 PE=1 SV=3	Akap2	VKPPPSPTTEGPSLQPDLAPEEAAGTQRPK	1.58931	0.0313538
Catenin alpha-2 OS=Mus musculus GN=Ctnna2 PE=1 SV=3	Ctnna2	TSVQTEDDQLIAGQSAR	1.58695	0.0350303
Serum deprivation-response protein OS=Mus musculus GN=Sdpr PE=1 SV=3	Sdpr	SSPFKVSPLSFGR	1.57306	0.000211605
	PCDH8_MOUSE	QFNSSLLR	1.57063	0.0443308
Brain-specific angiogenesis inhibitor 1-associated protein 2 OS=Mus musculus GN=Baiap2 PE=1 SV=2	Baiap2	SSSMAAGLER	1.53713	0.0308897
182 kDa tankyrase-1-binding protein OS=Mus musculus GN=Tnks1bp1 PE=1 SV=2	Tnks1bp1	SPVGDTGLGK	1.53398	0.0354482
PC4 and SFRS1-interacting protein OS=Mus musculus GN=Psip1 PE=1 SV=1	Psip1	ETNVSKEDTDQEEK	1.53295	0.0247484
CapZ-interacting protein OS=Mus musculus GN=Rcsd1 PE=2 SV=1	Rcsd1	SQSDCGDFR	1.53111	0.0483895
LIM and calponin homology domains-containing protein 1 OS=Mus musculus GN=Limch1 PE=1 SV=2	Limch1	GSSDGRGSDSESDLPHR	1.53009	0.0265661
Serum deprivation-response protein OS=Mus musculus GN=Sdpr PE=1 SV=3	Sdpr	RGNNSAVGSNADLTIEEDEEEEPVALQQAQQVR	1.52963	6.7446e-05
Zinc finger protein 740 OS=Mus musculus GN=Znf740 PE=1 SV=1	Znf740	AGSPDVLR	1.52057	0.00455297
SH3 domain-binding protein 4 OS=Mus musculus GN=Sh3bp4 PE=2 SV=1	Sh3bp4	SYSLSELSVLQAK	1.5082	0.0161604
Hemoglobin subunit beta-1 OS=Mus musculus GN=Hbb-b1 PE=1 SV=2	Hbb-b1	VITAFNDGLNHLDSLK	1.49121	0.00291234
Protein FAM83H OS=Mus musculus GN=Fam83h PE=1 SV=1	Fam83h	RGSLTFAGESSK	1.48899	0.0365666
Myosin light chain kinase, smooth muscle OS=Mus musculus GN=Mylk PE=1 SV=3	Mylk	KSSTGSPTSPINAEK	1.48496	0.0204488
EF-hand domain-containing protein D2 OS=Mus musculus GN=Efhd2 PE=1 SV=1	Efhd2	ADLNQGIGEPQSPSR	1.48195	0.0382419
Septin-4 OS=Mus musculus GN=Sept4 PE=1 SV=1	Sept4	LTRESGTDFPIPAVPPGTDPETEK	1.48104	0.00192114
Actin filament-associated protein 1-like 1 OS=Mus musculus GN=Afap1l1 PE=1 SV=1	Afap1l1	SPSIVTSNQGR	1.47787	0.00772635
Protein phosphatase 1 regulatory subunit 14A OS=Mus musculus GN=Ppp1r14a PE=2 SV=1	Ppp1r14a	GPGGSPSGLQK	1.47097	2.07683e-08
Leucine-rich repeat-containing protein 16A OS=Mus musculus GN=Lrrc16a PE=1 SV=2	Lrrc16a	SSGLISELPSEEGR	1.46209	0.0385987
Protein scribble homolog OS=Mus musculus GN=Scrib PE=1 SV=2	Scrib	NSLESISSIDR	1.45505	0.010904
Transforming growth factor beta-1-induced transcript 1 protein OS=Mus musculus GN=Tgfb1i1 PE=1 SV=2	Tgfb1i1	VQNHLPASGPPQPPAASPTR	1.42909	0.0113738
UBX domain-containing protein 6 OS=Mus musculus GN=Ubxn6 PE=1 SV=1	Ubxn6	FKSAGPGQKLTDSAGEK	1.42558	0.0366321
Periaxin OS=Mus musculus GN=Prx PE=1 SV=1	Prx	LPSVGFSETAVPGSTR	1.42183	0.000552953
Periaxin OS=Mus musculus GN=Prx PE=1 SV=1	Prx	EAETQDGRVSPGEK	1.41651	8.0572e-05
Beta-2-syntrophin OS=Mus musculus GN=Sntb2 PE=1 SV=2	Sntb2	GLGPPSPPAPPR	1.41423	3.76175e-05
FYN-binding protein OS=Mus musculus GN=Fyb PE=1 SV=2	Fyb	TTAVEIDYDSLKR	1.4086	0.0417419
Tubulin beta-1 chain OS=Mus musculus GN=Tubb1 PE=1 SV=1	Tubb1	AGLEDSEEDVEEAEVEAEDKDH	1.40604	0.00586212
Histone H1.4 OS=Mus musculus GN=Hist1h1e PE=1 SV=2	Hist1h1e	KTSGPPVSELITK	1.40509	0.000116301
Nucleolar protein 56 OS=Mus musculus GN=Nop56 PE=1 SV=2	Nop56	EEVASEPEEAASPTTPK	1.4043	0.0315224
Sec1 family domain-containing protein 1 OS=Mus musculus GN=Scfd1 PE=2 SV=1	Scfd1	VNLEESTGVENSPAGARPK	1.40106	0.00715954
LIM and calponin homology domains-containing protein 1 OS=Mus musculus GN=Limch1 PE=1 SV=2	Limch1	TINHQMESPGER	1.39788	0.0464314
Polymerase I and transcript release factor OS=Mus musculus GN=Ptrf PE=1 SV=1	Ptrf	ATEEPSGTGSDELIK	1.38198	1.64234e-05
A-kinase anchor protein 5 OS=Mus musculus GN=Akap5 PE=3 SV=2	Akap5	ASLLESSAAGSPR	1.37856	0.0451638
Periaxin OS=Mus musculus GN=Prx PE=1 SV=1	Prx	VSPGEKLEAIAGQLK	1.37316	0.00104014
Abl interactor 1 OS=Mus musculus GN=Abi1 PE=1 SV=3	Abi1	TNPPTQKPPSPPVSGR	1.3701	0.0263889
Matrix-remodeling-associated protein 7 OS=Mus musculus GN=Mxra7 PE=1 SV=2	Mxra7	VAEPEESEAEEPAAEGR	1.3693	0.0410332
Protein LSM14 homolog A OS=Mus musculus GN=Lsm14a PE=1 SV=1	Lsm14a	SPTMEQAVQTASAHLPAPAPVGR	1.35924	0.00100073
Arginine-glutamic acid dipeptide repeats protein OS=Mus musculus GN=Rere PE=1 SV=3	Rere	ASPINEDIR	1.35084	0.0120806
IQ motif and SEC7 domain-containing protein 1 OS=Mus musculus GN=Iqsec1 PE=1 SV=2	Iqsec1	MQFSFEGPEK	1.34198	0.0284396
Band 4.1-like protein 1 OS=Mus musculus GN=Epb41l1 PE=1 SV=2	Epb41l1	SEAEEGEVR	1.33022	0.0140559
cAMP-dependent protein kinase type I-alpha regulatory subunit OS=Mus musculus GN=Prkar1a PE=1 SV=3	Prkar1a	TDSREDEISPPPPNPVVK	1.31121	0.0420522
Lamin-B receptor OS=Mus musculus GN=Lbr PE=1 SV=2	Lbr	SVSASHEGDVK	1.30817	0.0203191
Disintegrin and metalloproteinase domain-containing protein 17 OS=Mus musculus GN=Adam17 PE=1 SV=3	Adam17	SFEDLTDHPVTR	1.30457	0.0230976
Splicing factor, arginine/serine-rich 19 OS=Mus musculus GN=Scaf1 PE=1 SV=1	Scaf1	APSPAPAVSPK	1.30281	0.0486203
182 kDa tankyrase-1-binding protein OS=Mus musculus GN=Tnks1bp1 PE=1 SV=2	Tnks1bp1	RDSLGSFSTR	1.30079	0.0141709
Protein LYRIC OS=Mus musculus GN=Mtdh PE=1 SV=1	Mtdh	LSSQLSEEK	1.28702	0.0399518
cAMP-specific 3',5'-cyclic phosphodiesterase 4D OS=Mus musculus GN=Pde4d PE=1 SV=2	Pde4d	SDSDYDLSPK	1.26299	0.0102016
Serum deprivation-response protein OS=Mus musculus GN=Sdpr PE=1 SV=3	Sdpr	VSPLSFGR	1.25269	6.30766e-05
Krueppel-like factor 3 OS=Mus musculus GN=Klf3 PE=1 SV=1	Klf3	GSPPAAGGSPSSLK	1.25181	0.0255522
Cytoplasmic dynein 1 light intermediate chain 1 OS=Mus musculus GN=Dync1li1 PE=1 SV=1	Dync1li1	KPASVSPTTPTSPTEGEAS	1.2512	0.0478866
T-box transcription factor TBX2 OS=Mus musculus GN=Tbx2 PE=2 SV=3	Tbx2	ALSPGRESPK	1.24761	0.0322013
Catenin delta-1 OS=Mus musculus GN=Ctnnd1 PE=1 SV=2	Ctnnd1	GSLASLDSLRK	1.22441	0.037954
Tyrosine-protein kinase BAZ1B OS=Mus musculus GN=Baz1b PE=1 SV=2	Baz1b	LADDEGDSDSESVGQSR	1.2207	0.0459035
Hepatoma-derived growth factor OS=Mus musculus GN=Hdgf PE=1 SV=2	Hdgf	GSAEGSSDEEGKLVIDEPAK	1.21937	0.0441296
Calnexin OS=Mus musculus GN=Canx PE=1 SV=1	Canx	AEEDEILNRSPR	1.21838	0.0420324
Glycogen synthase kinase-3 beta OS=Mus musculus GN=Gsk3b PE=1 SV=2	Gsk3b	GEPNVSYICSR	1.21453	0.0421185
InaD-like protein OS=Mus musculus GN=Inadl PE=1 SV=2	Inadl	LFDDEASVDEPR	1.20047	0.0200035
A-kinase anchor protein 2 OS=Mus musculus GN=Akap2 PE=1 SV=3	Akap2	VKPPPSPTTEGPSLQPDLAPEEAAGTQRPK	1.19693	9.22915e-05
Matrin-3 OS=Mus musculus GN=Matr3 PE=1 SV=1	Matr3	SYSPDGKESPSDKK	1.19637	0.0296434
182 kDa tankyrase-1-binding protein OS=Mus musculus GN=Tnks1bp1 PE=1 SV=2	Tnks1bp1	GEGVSQVGPGTPPAPESPR	1.19619	0.0347223
Ataxin-2-like protein OS=Mus musculus GN=Atxn2l PE=1 SV=1	Atxn2l	QGSGRESPSLVSR	1.18744	0.0464338
Histone H4 OS=Mus musculus GN=Hist1h4a PE=1 SV=2	Hist1h4a	RISGLIYEETR	1.18466	0.0143209
Cingulin-like protein 1 OS=Mus musculus GN=Cgnl1 PE=1 SV=2	Cgnl1	RQDSAGPILDGAR	1.18434	0.034814
Tight junction protein ZO-2 OS=Mus musculus GN=Tjp2 PE=1 SV=2	Tjp2	STGDITAAGVTEASR	1.18268	0.0324736
Protein SET OS=Mus musculus GN=Set PE=1 SV=1	Set	SASPGLPK	1.17682	0.0257375
Treacle protein OS=Mus musculus GN=Tcof1 PE=1 SV=1	Tcof1	KLSGDLEAGAPK	1.1733	0.0296241
Actin-binding LIM protein 1 OS=Mus musculus GN=Ablim1 PE=1 SV=1	Ablim1	STSQGSINSPVYSR	1.17098	0.0285111
Tight junction protein ZO-2 OS=Mus musculus GN=Tjp2 PE=1 SV=2	Tjp2	GSYGSDPEEEEYR	1.16448	0.038271
GTP-binding protein REM 1 OS=Mus musculus GN=Rem1 PE=1 SV=1	Rem1	RASTPLPLSSR	1.1525	0.0232274
EH domain-containing protein 2 OS=Mus musculus GN=Ehd2 PE=1 SV=1	Ehd2	YDEIFYNLAPADGKLSGSK	1.14969	0.00410571
Advanced glycosylation end product-specific receptor OS=Mus musculus GN=Ager PE=1 SV=1	Ager	KAPESQEDEEER	1.14941	0.00121406
Protein LSM14 homolog A OS=Mus musculus GN=Lsm14a PE=1 SV=1	Lsm14a	SSPQLDPLRK	1.14612	0.0367692
Heterogeneous nuclear ribonucleoprotein H2 OS=Mus musculus GN=Hnrnph2 PE=1 SV=1	Hnrnph2	HTGPNSPDTANDGFVR	1.14442	0.0281706
NMDA receptor-regulated protein 2 OS=Mus musculus GN=Narg2 PE=1 SV=2	Narg2	FSRFSQR	1.13322	0.0189489
Pyruvate dehydrogenase E1 component subunit alpha, somatic form, mitochondrial OS=Mus musculus GN=Pdha1 PE=1 SV=1	Pdha1	YHGHSMSDPGVSYR	1.12608	0.0149624
Tight junction-associated protein 1 OS=Mus musculus GN=Tjap1 PE=1 SV=1	Tjap1	KDSLTQAQEQGTVLS	1.11672	0.0185441
AP-3 complex subunit beta-1 OS=Mus musculus GN=Ap3b1 PE=1 SV=2	Ap3b1	NFYESEEEEEEKEK	1.11478	0.0169467
Supervillin OS=Mus musculus GN=Svil PE=1 SV=1	Svil	KLSVDNNTSATDYK	1.11399	0.0357133
Pre-mRNA-splicing factor CWC22 homolog OS=Mus musculus GN=Cwc22 PE=1 SV=1	Cwc22	RDSFSENEK	1.10885	0.043304
Rho guanine nucleotide exchange factor 7 OS=Mus musculus GN=Arhgef7 PE=1 SV=2	Arhgef7	KPSDEEFAVR	1.09216	0.0336932
Mitochondrial import receptor subunit TOM70 OS=Mus musculus GN=Tomm70a PE=1 SV=2	Tomm70a	ASPALGSGHHDGSGDSLEMSSLDR	1.08792	0.0236231
Rho GTPase-activating protein 31 OS=Mus musculus GN=Arhgap31 PE=1 SV=1	Arhgap31	GPGLPSPTK	1.08318	0.0186158
Palmitoyltransferase ZDHHC5 OS=Mus musculus GN=Zdhhc5 PE=1 SV=1	Zdhhc5	GDSLKEPTSIADSSR	1.08167	0.0471809
Abl interactor 1 OS=Mus musculus GN=Abi1 PE=1 SV=3	Abi1	HNSTTSSTSSGGYR	1.07795	0.0431249
Tight junction protein ZO-1 OS=Mus musculus GN=Tjp1 PE=1 SV=2	Tjp1	SREDLSAQPVQTK	1.06736	0.0465744
Proline-rich AKT1 substrate 1 OS=Mus musculus GN=Akt1s1 PE=1 SV=1	Akt1s1	LNTSDFQK	1.05726	0.0162512
Neurabin-2 OS=Mus musculus GN=Ppp1r9b PE=1 SV=1	Ppp1r9b	ASSLNENVDHSALLK	1.04377	0.0215165
Tubulin beta-1 chain OS=Mus musculus GN=Tubb1 PE=1 SV=1	Tubb1	AGLEDSEEDVEEAEVEAEDKDH	1.02195	0.0175661
Endophilin-A2 OS=Mus musculus GN=Sh3gl1 PE=1 SV=1	Sh3gl1	ITASSSFR	1.01882	0.0236528
Drebrin OS=Mus musculus GN=Dbn1 PE=1 SV=4	Dbn1	LSSPVLHR	1.0139	0.0165089
Serrate RNA effector molecule homolog OS=Mus musculus GN=Srrt PE=1 SV=1	Srrt	HELSPPQKR	-1.00879	0.00455642
Heat shock protein HSP 90-beta OS=Mus musculus GN=Hsp90ab1 PE=1 SV=3	Hsp90ab1	EKEISDDEAEEEKGEK	-1.01378	0.00144131
Keratin, type I cytoskeletal 19 OS=Mus musculus GN=Krt19 PE=1 SV=1	Krt19	APSIHGGSGGR	-1.0144	0.000108427
Acetyl-CoA carboxylase 1 OS=Mus musculus GN=Acaca PE=1 SV=1	Acaca	FIIGSVSEDNSEDEISNLVK	-1.05059	0.000221912
Heat shock protein HSP 90-beta OS=Mus musculus GN=Hsp90ab1 PE=1 SV=3	Hsp90ab1	EISDDEAEEEKGEK	-1.07113	0.0267404
Serine/arginine-rich splicing factor 3 OS=Mus musculus GN=Srsf3 PE=1 SV=1	Srsf3	RRSPPPR	-1.08991	0.0376741
	T151B_MOUSE	LSSQASMR	-1.12431	0.00303964
	IGLO5_MOUSE	LGASSASMR	-1.12431	0.00303964
Keratin, type II cytoskeletal 8 OS=Mus musculus GN=Krt8 PE=1 SV=4	Krt8	SFTSGPGAR	-1.12581	0.00303069
Vimentin OS=Mus musculus GN=Vim PE=1 SV=3	Vim	ISLPLPTFSSLNLR	-1.15307	0.000601303
Caspase-8 OS=Mus musculus GN=Casp8 PE=1 SV=1	Casp8	RMSLEGR	-1.1615	2.73305e-05
Protein kinase C delta type OS=Mus musculus GN=Prkcd PE=1 SV=3	Prkcd	ASTFCGTPDYIAPEILQGLK	-1.2183	0.00741829
Heat shock protein HSP 90-beta OS=Mus musculus GN=Hsp90ab1 PE=1 SV=3	Hsp90ab1	IEDVGSDEEDDSGKDKK	-1.21913	1.95546e-05
Lymphocyte-specific protein 1 OS=Mus musculus GN=Lsp1 PE=1 SV=2	Lsp1	QPSIELPSMAVASTK	-1.24415	0.0369327
Phosphoglucomutase-1 OS=Mus musculus GN=Pgm1 PE=1 SV=4	Pgm1	AIGGIILTASHNPGGPNGDFGIK	-1.24777	3.58411e-06
Keratin, type I cytoskeletal 23 OS=Mus musculus GN=Krt23 PE=2 SV=1	Krt23	SSPLLGGNGK	-1.24932	0.00408243
Latent-transforming growth factor beta-binding protein 2 OS=Mus musculus GN=Ltbp2 PE=1 SV=2	Ltbp2	GELDPVLEDNSVETR	-1.2523	0.00454315
Uncharacterized protein KIAA1704 OS=Mus musculus GN=Kiaa1704 PE=1 SV=2	Kiaa1704	QDDSPPRPIIGPALPPGFIK	-1.27142	0.0120459
60S acidic ribosomal protein P1 OS=Mus musculus GN=Rplp1 PE=1 SV=1	Rplp1	KEESEESEDDMGFGLFD	-1.27477	0.0213946
DNA replication licensing factor MCM2 OS=Mus musculus GN=Mcm2 PE=1 SV=3	Mcm2	RADALTSSPGR	-1.28437	0.002003
Leukosialin OS=Mus musculus GN=Spn PE=1 SV=1	Spn	QGSLVLEELKPGSGPNLK	-1.31975	0.00225985
Adenylate cyclase type 6 OS=Mus musculus GN=Adcy6 PE=1 SV=1	Adcy6	EQCIETFLILGASQKRK	-1.32474	0.0427506
Docking protein 3 OS=Mus musculus GN=Dok3 PE=1 SV=1	Dok3	ALSLPSLEPPGELR	-1.36043	4.11713e-05
Keratin, type I cytoskeletal 19 OS=Mus musculus GN=Krt19 PE=1 SV=1	Krt19	GGSFSGTLAVSDGLLSGNEK	-1.44409	0.00017934
Ran-binding protein 3 OS=Mus musculus GN=Ranbp3 PE=1 SV=2	Ranbp3	TSSLTHSEEK	-1.51256	0.000674252
Paxillin OS=Mus musculus GN=Pxn PE=1 SV=1	Pxn	TGSSSPPGGLSKPGSQLDSMLGSLQSDLNK	-1.55651	4.40726e-06
Epidermal growth factor receptor kinase substrate 8-like protein 2 OS=Mus musculus GN=Eps8l2 PE=1 SV=1	Eps8l2	NRLSVR	-1.65166	0.00242474
Plastin-2 OS=Mus musculus GN=Lcp1 PE=1 SV=4	Lcp1	GSVSDEEMMELR	-1.70902	7.60534e-07
	PRR14_MOUSE	SRAASGPEESPSK	-1.7121	7.45574e-07
Serine/arginine repetitive matrix protein 2 OS=Mus musculus GN=Srrm2 PE=1 SV=3	Srrm2	SRTSPVTR	-1.78018	0.00417199
Polymerase I and transcript release factor OS=Mus musculus GN=Ptrf PE=1 SV=1	Ptrf	ATEEPSGTGSDELIKSDQVNGVLVLSLLDK	-1.79082	0.0129108
Microtubule-associated protein 4 OS=Mus musculus GN=Map4 PE=1 SV=3	Map4	LATTVSAPDLK	-1.79199	0.00598591
60S acidic ribosomal protein P2 OS=Mus musculus GN=Rplp2 PE=1 SV=3	Rplp2	KEESEESDDDMGFGLFD	-1.83072	0.0426238
Phosphoglucomutase-1 OS=Mus musculus GN=Pgm1 PE=1 SV=4	Pgm1	AIGGIILTASHNPGGPNGDFGIK	-1.89052	0.00022956
Heterogeneous nuclear ribonucleoprotein D0 OS=Mus musculus GN=Hnrnpd PE=1 SV=2	Hnrnpd	NEEDEGHSNSSPR	-1.91506	0.0213858
Numb-like protein OS=Mus musculus GN=Numbl PE=1 SV=3	Numbl	RQLSLR	-1.95024	0.00999566
Glycogen phosphorylase, liver form OS=Mus musculus GN=Pygl PE=1 SV=4	Pygl	RQISIR	-1.95076	0.0101149
Chromobox protein homolog 1 OS=Mus musculus GN=Cbx1 PE=1 SV=1	Cbx1	KADSDSEDKGEESKPK	-1.96293	0.00257517
Lamina-associated polypeptide 2, isoforms alpha/zeta OS=Mus musculus GN=Tmpo PE=1 SV=4	Tmpo	LREQGTESR	-2.10934	0.00440238
Lysosomal-trafficking regulator OS=Mus musculus GN=Lyst PE=1 SV=1	Lyst	SLPAFPTYLPLIR	-2.11795	4.41618e-05
Protein disulfide-isomerase A6 OS=Mus musculus GN=Pdia6 PE=1 SV=3	Pdia6	DGELPVEDDIDLSDVELDDLEKDEL	-2.12623	5.38972e-07
Nuclear ubiquitous casein and cyclin-dependent kinase substrate 1 OS=Mus musculus GN=Nucks1 PE=1 SV=1	Nucks1	DDSHSAEDSEDEKDDHK	-2.24821	0.0134305
Lymphocyte-specific protein 1 OS=Mus musculus GN=Lsp1 PE=1 SV=2	Lsp1	TPSPLALEDTVELSSPPLSPTTK	-2.25097	0.00633594
Heterogeneous nuclear ribonucleoprotein K OS=Mus musculus GN=Hnrnpk PE=1 SV=1	Hnrnpk	IIPTLEEGLQLPSPTATSQLPLESDAVECLNYQHYK	-2.28345	2.82641e-05
Serine/threonine-protein kinase PRP4 homolog OS=Mus musculus GN=Prpf4b PE=1 SV=3	Prpf4b	KKSPIVNER	-2.34409	0.0103974
Chromobox protein homolog 1 OS=Mus musculus GN=Cbx1 PE=1 SV=1	Cbx1	KADSDSEDKGEESKPK	-2.42774	0.000861627
Ubiquitin-like protein 7 OS=Mus musculus GN=Ubl7 PE=1 SV=2	Ubl7	DMPGGFLFDGLSDDEDDFHPSTR	-2.52847	0.00792528
Heterogeneous nuclear ribonucleoprotein K OS=Mus musculus GN=Hnrnpk PE=1 SV=1	Hnrnpk	IIPTLEEGLQLPSPTATSQLPLESDAVECLNYQHYK	-2.82494	1.12505e-05
Lymphocyte-specific protein 1 OS=Mus musculus GN=Lsp1 PE=1 SV=2	Lsp1	TPSPLALEDTVELSSPPLSPTTK	-2.86078	0.00142818
Heterogeneous nuclear ribonucleoprotein U OS=Mus musculus GN=Hnrnpu PE=1 SV=1	Hnrnpu	AKSPQPPVEEEDEHFDDTVVCLDTYNCDLHFK	-3.13758	0.00260919
Nuclear ubiquitous casein and cyclin-dependent kinase substrate 1 OS=Mus musculus GN=Nucks1 PE=1 SV=1	Nucks1	DDSHSAEDSEDEKDDHK	-3.20409	0.000361262
Integrator complex subunit 4 OS=Mus musculus GN=Ints4 PE=2 SV=1	Ints4	KLRLTKPSK	-3.45234	0.0019889
Enhancer of mRNA-decapping protein 4 OS=Mus musculus GN=Edc4 PE=1 SV=2	Edc4	TRSPDVISSASTALSQDIPEIASEALSR	-3.4944	0.000570535
Bcl-2-like protein 13 OS=Mus musculus GN=Bcl2l13 PE=1 SV=2	Bcl2l13	TSPTPSVFVELGEEELEAVTARPEAVER	-3.55639	0.000572772
SAM and SH3 domain-containing protein 3 OS=Mus musculus GN=Sash3 PE=2 SV=2	Sash3	KPSNASDKEPTQK	-3.68864	0.0351639
Nuclear factor NF-kappa-B p105 subunit OS=Mus musculus GN=Nfkb1 PE=1 SV=2	Nfkb1	KLSFTESLTGDSPLLSLNK	-4.08091	0.000461889
Yorkie homolog OS=Mus musculus GN=Yap1 PE=1 SV=2	Yap1	GDSETDLEALFNAVMNPK	-4.28719	1.36444e-06
Yorkie homolog OS=Mus musculus GN=Yap1 PE=1 SV=2	Yap1	GDSETDLEALFNAVMNPK	-4.42711	0.0261804
Eukaryotic translation initiation factor 3 subunit B OS=Mus musculus GN=Eif3b PE=1 SV=1	Eif3b	ALENGEADEPSFSDPEDFVDDVSEEELLGDVLK	-4.6517	0.000198046
Poly(rC)-binding protein 1 OS=Mus musculus GN=Pcbp1 PE=1 SV=1	Pcbp1	QICLVMLETLSQSPQGR	-5.19818	5.37998e-05
	BCAS1_MOUSE	RLDSPR	-5.79876	0.00330129
Polymerase I and transcript release factor OS=Mus musculus GN=Ptrf PE=1 SV=1	Ptrf	KVSVNVK	-6.42783	0.0142466
Tensin-like C1 domain-containing phosphatase OS=Mus musculus GN=Tenc1 PE=1 SV=1	Tenc1	IEHLGSTK	-6.46941	0.00169963
	NCOA5_MOUSE	DRSPIR	-6.70569	0.0218214
Myosin regulatory light chain 2, atrial isoform OS=Mus musculus GN=Myl7 PE=2 SV=1	Myl7	GSSNVFSMFEQAQIQEFK	-6.72305	0.0311866
	NEB2_MOUSE	SMFLQMGTTAGPPGEAGGGAGMAEAPRASDR	-6.81421	1.39653e-06
Probable ATP-dependent RNA helicase DDX46 OS=Mus musculus GN=Ddx46 PE=1 SV=2	Ddx46	AALGLQDSDDEDAAVDIDEQIESMFNSK	-7.06996	3.42643e-07
Catenin beta-1 OS=Mus musculus GN=Ctnnb1 PE=1 SV=1	Ctnnb1	RLSVELTSSLFR	-7.34609	0.00628242
Tropomyosin alpha-1 chain OS=Mus musculus GN=Tpm1 PE=1 SV=1	Tpm1	AISEELDHALNDMTSI	-7.36134	0.0437675
