## Supplementary material for "RAS–PI3K signaling promotes myofibroblastic CAF identity and restrains an immunomodulatory stromal program": Table S2

### Sheet: DEPP.WT+Byl vs WT
Table S2. Differentially expressed phosphoproteins identified in KRAS-driven lung tumors after treatmen with alpelisib
Protein	Gene	Peptide	Log2 FC	P value
Chromobox protein homolog 1 OS=Mus musculus GN=Cbx1 PE=1 SV=1	Cbx1	KADSDSEDKGEESKPK	-13.4687	2.07276e-19
Chromobox protein homolog 1 OS=Mus musculus GN=Cbx1 PE=1 SV=1	Cbx1	KADSDSEDKGEESKPK	-10.8379	2.73956e-13
Pleckstrin homology-like domain family B member 2 OS=Mus musculus GN=Phldb2 PE=1 SV=2	Phldb2	KGSLQDVDVAGFGNLGHSASFLAPR	-10.113	3.72018e-12
Bcl-2-like protein 13 OS=Mus musculus GN=Bcl2l13 PE=1 SV=2	Bcl2l13	TSPTPSVFVELGEEELEAVTARPEAVER	-8.79951	2.16836e-09
Treacle protein OS=Mus musculus GN=Tcof1 PE=1 SV=1	Tcof1	SPPVSVNR	-8.48268	0.0109982
Polymerase I and transcript release factor OS=Mus musculus GN=Ptrf PE=1 SV=1	Ptrf	KVSVNVK	-7.86455	0.0139569
Lymphocyte-specific protein 1 OS=Mus musculus GN=Lsp1 PE=1 SV=2	Lsp1	TPSPLALEDTVELSSPPLSPTTK	-7.56185	4.93023e-07
Tensin-like C1 domain-containing phosphatase OS=Mus musculus GN=Tenc1 PE=1 SV=1	Tenc1	IEHLGSTK	-7.49319	0.0005892
Enhancer of mRNA-decapping protein 4 OS=Mus musculus GN=Edc4 PE=1 SV=2	Edc4	TRSPDVISSASTALSQDIPEIASEALSR	-7.4213	3.2357e-08
Interferon regulatory factor 2-binding protein 2 OS=Mus musculus GN=Irf2bp2 PE=1 SV=1	Irf2bp2	RKPSPEPEGEVGPPK	-7.23946	0.00382433
E3 SUMO-protein ligase RanBP2 OS=Mus musculus GN=Ranbp2 PE=1 SV=2	Ranbp2	GGEDEDGSDEDVVHNEDIHFEPIVSLPEVEVK	-7.17056	1.18955e-07
Integrator complex subunit 4 OS=Mus musculus GN=Ints4 PE=2 SV=1	Ints4	KLRLTKPSK	-6.36566	2.16188e-05
Serine/arginine repetitive matrix protein 1 OS=Mus musculus GN=Srrm1 PE=1 SV=2	Srrm1	RRSPSPAPPPPPPPPPPR	-6.26471	0.0114967
Transcription intermediary factor 1-beta OS=Mus musculus GN=Trim28 PE=1 SV=3	Trim28	RPAASSAAAASAAASSPAGGGGEAQELLEHCGVCR	-6.19326	7.4319e-08
SAM and SH3 domain-containing protein 3 OS=Mus musculus GN=Sash3 PE=2 SV=2	Sash3	KPSNASDKEPTQK	-6.06358	0.041197
5'-AMP-activated protein kinase subunit beta-1 OS=Mus musculus GN=Prkab1 PE=1 SV=2	Prkab1	SQNNFVAILDLPEGEHQYK	-5.8886	0.00830936
Poly(rC)-binding protein 1 OS=Mus musculus GN=Pcbp1 PE=1 SV=1	Pcbp1	QICLVMLETLSQSPQGR	-5.70054	7.37725e-06
Nuclear ubiquitous casein and cyclin-dependent kinase substrate 1 OS=Mus musculus GN=Nucks1 PE=1 SV=1	Nucks1	DDSHSAEDSEDEKDDHK	-5.57977	0.000928619
Yorkie homolog OS=Mus musculus GN=Yap1 PE=1 SV=2	Yap1	GDSETDLEALFNAVMNPK	-5.50386	2.47196e-05
Nuclear ubiquitous casein and cyclin-dependent kinase substrate 1 OS=Mus musculus GN=Nucks1 PE=1 SV=1	Nucks1	DDSHSAEDSEDEKDDHK	-5.48201	1.06003e-05
Yorkie homolog OS=Mus musculus GN=Yap1 PE=1 SV=2	Yap1	GDSETDLEALFNAVMNPK	-5.31109	0.018214
Lymphocyte-specific protein 1 OS=Mus musculus GN=Lsp1 PE=1 SV=2	Lsp1	TPSPLALEDTVELSSPPLSPTTK	-4.98736	0.000106642
Ubiquitin-like protein 7 OS=Mus musculus GN=Ubl7 PE=1 SV=2	Ubl7	DMPGGFLFDGLSDDEDDFHPSTR	-4.38016	2.22346e-05
Polycystic kidney disease and receptor for egg jelly-related protein OS=Mus musculus GN=Pkdrej PE=2 SV=1	Pkdrej	KDQNAPLILSRDEEATLNITVR	-4.34106	0.00660078
Heterogeneous nuclear ribonucleoprotein K OS=Mus musculus GN=Hnrnpk PE=1 SV=1	Hnrnpk	IIPTLEEGLQLPSPTATSQLPLESDAVECLNYQHYK	-3.88062	0.000310674
Protein Niban OS=Mus musculus GN=Fam129a PE=1 SV=2	Fam129a	HNLFEDNMALPSESVSSLTDLK	-3.7867	0.000484087
Heat shock protein HSP 90-alpha OS=Mus musculus GN=Hsp90aa1 PE=1 SV=4	Hsp90aa1	ESDDKPEIEDVGSDEEEEEKKDGDK	-3.72768	4.48445e-05
RNA-binding protein with serine-rich domain 1 OS=Mus musculus GN=Rnps1 PE=2 SV=1	Rnps1	RFSPPRR	-3.4979	4.92927e-06
Phosphoglucomutase-1 OS=Mus musculus GN=Pgm1 PE=1 SV=4	Pgm1	AIGGIILTASHNPGGPNGDFGIK	-3.42128	0.00235738
Actin-binding LIM protein 1 OS=Mus musculus GN=Ablim1 PE=1 SV=1	Ablim1	TSSLPGYGK	-3.41912	0.0350354
Eukaryotic translation initiation factor 3 subunit B OS=Mus musculus GN=Eif3b PE=1 SV=1	Eif3b	ALENGEADEPSFSDPEDFVDDVSEEELLGDVLK	-3.41577	0.000511994
Heterogeneous nuclear ribonucleoprotein K OS=Mus musculus GN=Hnrnpk PE=1 SV=1	Hnrnpk	IIPTLEEGLQLPSPTATSQLPLESDAVECLNYQHYK	-3.2581	0.00144714
PDZ and LIM domain protein 2 OS=Mus musculus GN=Pdlim2 PE=1 SV=1	Pdlim2	VLLHSPGRPSSPR	-3.15511	0.0220879
Ephrin-A5 OS=Mus musculus GN=Efna5 PE=1 SV=1	Efna5	IPSRLLAILLFLLAMLLTL	-3.08098	0.0265783
Paxillin OS=Mus musculus GN=Pxn PE=1 SV=1	Pxn	TGSSSPPGGLSKPGSQLDSMLGSLQSDLNK	-3.00017	0.00328978
Serine/threonine-protein kinase MRCK beta OS=Mus musculus GN=Cdc42bpb PE=1 SV=2	Cdc42bpb	HSTPSNSSNPSGPPSPNSPHR	-2.994	0.00811836
Serine/arginine repetitive matrix protein 1 OS=Mus musculus GN=Srrm1 PE=1 SV=2	Srrm1	RESPSPAPKPR	-2.89979	8.44481e-06
Leucine zipper protein 1 OS=Mus musculus GN=Luzp1 PE=1 SV=2	Luzp1	EKPDSDDDLDIESFVTAK	-2.82787	0.00438203
Serine/arginine repetitive matrix protein 1 OS=Mus musculus GN=Srrm1 PE=1 SV=2	Srrm1	RESPSPAPKPR	-2.74556	0.000698694
Serine/threonine-protein kinase PRP4 homolog OS=Mus musculus GN=Prpf4b PE=1 SV=3	Prpf4b	KKSPIVNER	-2.70097	0.00721191
Glycogen phosphorylase, liver form OS=Mus musculus GN=Pygl PE=1 SV=4	Pygl	RQISIR	-2.67077	0.0197032
Numb-like protein OS=Mus musculus GN=Numbl PE=1 SV=3	Numbl	RQLSLR	-2.6701	0.019331
Filamin-A OS=Mus musculus GN=Flna PE=1 SV=5	Flna	RAPSVANIGSHCDLSLK	-2.46584	0.00121037
Serine/arginine repetitive matrix protein 1 OS=Mus musculus GN=Srrm1 PE=1 SV=2	Srrm1	KVELSESEEDKGSK	-2.42037	0.00217451
Keratin, type I cytoskeletal 19 OS=Mus musculus GN=Krt19 PE=1 SV=1	Krt19	GGSFSGTLAVSDGLLSGNEK	-2.35789	3.60311e-05
14-3-3 protein zeta/delta OS=Mus musculus GN=Ywhaz PE=1 SV=1	Ywhaz	TAFDEAIAELDTLSEESYK	-2.34521	0.0106712
Filamin-A OS=Mus musculus GN=Flna PE=1 SV=5	Flna	RAPSVANIGSHCDLSLK	-2.27131	0.0134661
Serine/arginine repetitive matrix protein 1 OS=Mus musculus GN=Srrm1 PE=1 SV=2	Srrm1	KVELSESEEDKGSK	-2.25913	0.0480353
Lysosomal-trafficking regulator OS=Mus musculus GN=Lyst PE=1 SV=1	Lyst	SLPAFPTYLPLIR	-2.22962	4.71935e-06
Phosphoglucomutase-1 OS=Mus musculus GN=Pgm1 PE=1 SV=4	Pgm1	AIGGIILTASHNPGGPNGDFGIK	-2.1036	0.0181232
Epidermal growth factor receptor kinase substrate 8-like protein 2 OS=Mus musculus GN=Eps8l2 PE=1 SV=1	Eps8l2	NRLSVR	-2.10015	0.0288785
Junction plakoglobin OS=Mus musculus GN=Jup PE=1 SV=3	Jup	RVSVELTNSLFK	-2.04888	0.016436
Protein phosphatase 1 regulatory subunit 7 OS=Mus musculus GN=Ppp1r7 PE=1 SV=2	Ppp1r7	RVESEESGDEEGKK	-2.0147	0.0146457
Septin-2 OS=Mus musculus GN=Sept2 PE=1 SV=2	Sept2	IYHLPDAESDEDEDFKEQTR	-1.93635	0.00682491
14-3-3 protein epsilon OS=Mus musculus GN=Ywhae PE=1 SV=1	Ywhae	AAFDDAIAELDTLSEESYK	-1.92117	0.0216737
Alpha-2-HS-glycoprotein OS=Mus musculus GN=Ahsg PE=1 SV=1	Ahsg	VMHTQCHSTPDSAEDVR	-1.91045	0.00148136
Phosphatidate phosphatase LPIN2 OS=Mus musculus GN=Lpin2 PE=1 SV=2	Lpin2	SDSELEVKPSESLLR	-1.88148	0.0251782
Src substrate cortactin OS=Mus musculus GN=Cttn PE=1 SV=2	Cttn	KQTPPASPSPQPIEDRPPSSPIYEDAAPFK	-1.8674	0.0424431
60S acidic ribosomal protein P2 OS=Mus musculus GN=Rplp2 PE=1 SV=3	Rplp2	KEESEESDDDMGFGLFD	-1.85142	0.0220342
Supervillin OS=Mus musculus GN=Svil PE=1 SV=1	Svil	RGSLELGNPSAAHLGDELK	-1.84598	0.00370004
Supervillin OS=Mus musculus GN=Svil PE=1 SV=1	Svil	RGSLELGNPSAAHLGDELK	-1.8451	0.00310524
Cingulin OS=Mus musculus GN=Cgn PE=1 SV=1	Cgn	STSLLELAPKPTSSINTIDTAPLSSVDSLINK	-1.8387	0.0228672
	TMTC1_MOUSE	LCAGLSRCGATSLMASTVLLLLLFSWKTVK	-1.8387	0.0228672
Cyclin-dependent kinase 11B OS=Mus musculus GN=Cdk11b PE=1 SV=2	Cdk11b	DLLSDLQDISDSER	-1.83472	0.000118158
Vimentin OS=Mus musculus GN=Vim PE=1 SV=3	Vim	ISLPLPTFSSLNLR	-1.76489	0.0350814
Polymerase I and transcript release factor OS=Mus musculus GN=Ptrf PE=1 SV=1	Ptrf	ATEEPSGTGSDELIKSDQVNGVLVLSLLDK	-1.72108	0.04111
Serine/arginine repetitive matrix protein 1 OS=Mus musculus GN=Srrm1 PE=1 SV=2	Srrm1	HRPSSPATPPPK	-1.69709	0.0333863
Lamina-associated polypeptide 2, isoforms alpha/zeta OS=Mus musculus GN=Tmpo PE=1 SV=4	Tmpo	LREQGTESR	-1.63669	0.023157
Serrate RNA effector molecule homolog OS=Mus musculus GN=Srrt PE=1 SV=1	Srrt	HELSPPQKR	-1.60274	0.0224094
Protein phosphatase 1 regulatory subunit 7 OS=Mus musculus GN=Ppp1r7 PE=1 SV=2	Ppp1r7	VESEESGDEEGKK	-1.58918	0.0289313
Protein disulfide-isomerase A6 OS=Mus musculus GN=Pdia6 PE=1 SV=3	Pdia6	DGELPVEDDIDLSDVELDDLEKDEL	-1.57196	0.00198434
Leucine-rich repeat flightless-interacting protein 1 OS=Mus musculus GN=Lrrfip1 PE=1 SV=2	Lrrfip1	SEQQAEALDSPQKK	-1.51446	0.025014
FCH domain only protein 2 OS=Mus musculus GN=Fcho2 PE=1 SV=1	Fcho2	NSSNEELTK	-1.4521	0.0429654
Leukosialin OS=Mus musculus GN=Spn PE=1 SV=1	Spn	QGSLVLEELKPGSGPNLK	-1.44921	0.0004081
Caspase-8 OS=Mus musculus GN=Casp8 PE=1 SV=1	Casp8	RMSLEGR	-1.42855	0.0434313
Septin-2 OS=Mus musculus GN=Sept2 PE=1 SV=2	Sept2	IYHLPDAESDEDEDFKEQTR	-1.39907	0.0126528
60S acidic ribosomal protein P1 OS=Mus musculus GN=Rplp1 PE=1 SV=1	Rplp1	KEESEESEDDMGFGLFD	-1.36881	0.0427216
Epiplakin OS=Mus musculus GN=Eppk1 PE=1 SV=2	Eppk1	QVSASELCTSGILDR	-1.33859	0.00150412
Docking protein 3 OS=Mus musculus GN=Dok3 PE=1 SV=1	Dok3	ALSLPSLEPPGELR	-1.30584	0.000495669
Alpha-2-HS-glycoprotein OS=Mus musculus GN=Ahsg PE=1 SV=1	Ahsg	VMHTQCHSTPDSAEDVR	-1.29193	0.00223635
Uncharacterized protein KIAA1704 OS=Mus musculus GN=Kiaa1704 PE=1 SV=2	Kiaa1704	QDDSPPRPIIGPALPPGFIK	-1.25048	0.00593555
Protein kinase C delta type OS=Mus musculus GN=Prkcd PE=1 SV=3	Prkcd	SPSDYSNFDPEFLNEKPQLSFSDK	-1.1925	0.0188717
60S acidic ribosomal protein P1 OS=Mus musculus GN=Rplp1 PE=1 SV=1	Rplp1	KEESEESEDDMGFGLFD	-1.13065	0.0324336
Epiplakin OS=Mus musculus GN=Eppk1 PE=1 SV=2	Eppk1	QVSASELCTSGILDR	-1.11516	0.00335437
Alpha-2-HS-glycoprotein OS=Mus musculus GN=Ahsg PE=1 SV=1	Ahsg	HAFSPVASVESASGETLHSPK	-1.10133	0.0112786
Protein FAM54B OS=Mus musculus GN=Fam54b PE=1 SV=1	Fam54b	ASSFADMMGILK	-1.09382	0.000982598
Serine/arginine repetitive matrix protein 2 OS=Mus musculus GN=Srrm2 PE=1 SV=3	Srrm2	SRTPPVTR	-1.07758	0.0305485
Alpha-2-HS-glycoprotein OS=Mus musculus GN=Ahsg PE=1 SV=1	Ahsg	HAFSPVASVESASGETLHSPK	-1.06042	0.0215661
Serine/arginine-rich splicing factor 2 OS=Mus musculus GN=Srsf2 PE=1 SV=4	Srsf2	SRSPPPVSK	-1.03658	0.011781
Choline-phosphate cytidylyltransferase A OS=Mus musculus GN=Pcyt1a PE=1 SV=1	Pcyt1a	TSPSSSPASLSR	1.00952	0.044972
Rho guanine nucleotide exchange factor 2 OS=Mus musculus GN=Arhgef2 PE=1 SV=4	Arhgef2	LSPPHSPR	1.032	0.0426234
SWI/SNF complex subunit SMARCC2 OS=Mus musculus GN=Smarcc2 PE=1 SV=2	Smarcc2	DMDEPSPVPNVEEVTLPK	1.04351	0.0248149
Programmed cell death protein 5 OS=Mus musculus GN=Pdcd5 PE=1 SV=3	Pdcd5	KVMDSDEDDADY	1.06539	0.0176518
Protein transport protein Sec61 subunit beta OS=Mus musculus GN=Sec61b PE=1 SV=3	Sec61b	PGPTPSGTNVGSSGRSPSK	1.08221	0.00652536
Eukaryotic translation initiation factor 5B OS=Mus musculus GN=Eif5b PE=1 SV=2	Eif5b	SVPTVDSGNEDDDSSFK	1.08871	0.0133592
Tubulin beta-1 chain OS=Mus musculus GN=Tubb1 PE=1 SV=1	Tubb1	AGLEDSEEDVEEAEVEAEDKDH	1.09909	0.0228842
Mucin-1 OS=Mus musculus GN=Muc1 PE=1 SV=2	Muc1	YVPPGSTK	1.12614	0.0392103
Supervillin OS=Mus musculus GN=Svil PE=1 SV=1	Svil	SISFPEVPR	1.13447	0.0156685
FH1/FH2 domain-containing protein 1 OS=Mus musculus GN=Fhod1 PE=2 SV=3	Fhod1	SLEGGGCPVR	1.14285	0.0392757
Afadin OS=Mus musculus GN=Mllt4 PE=1 SV=3	Mllt4	SSPNVANQPPSPGGK	1.15668	6.25034e-05
Pleckstrin homology domain-containing family F member 2 OS=Mus musculus GN=Plekhf2 PE=1 SV=1	Plekhf2	SDSYSQSLK	1.16501	0.0319518
Tubulin beta-1 chain OS=Mus musculus GN=Tubb1 PE=1 SV=1	Tubb1	AGLEDSEEDVEEAEVEAEDKDH	1.21993	0.010442
Polymerase I and transcript release factor OS=Mus musculus GN=Ptrf PE=1 SV=1	Ptrf	ATEEPSGTGSDELIK	1.22447	4.71652e-05
Catenin delta-1 OS=Mus musculus GN=Ctnnd1 PE=1 SV=2	Ctnnd1	VGGSSVDLHR	1.23116	0.042676
Dedicator of cytokinesis protein 1 OS=Mus musculus GN=Dock1 PE=1 SV=3	Dock1	KQTSVDSGIVQ	1.24169	0.0310435
Synemin OS=Mus musculus GN=Synm PE=1 SV=2	Synm	IDFSTPFQVEEVDDVSPSPK	1.26439	0.0487706
Protein SON OS=Mus musculus GN=Son PE=1 SV=2	Son	ESAQAVAVALSPK	1.26548	0.0432099
Periaxin OS=Mus musculus GN=Prx PE=1 SV=1	Prx	LPSVGFSETAVPGSTR	1.27285	2.92735e-07
SAFB-like transcription modulator OS=Mus musculus GN=Sltm PE=1 SV=1	Sltm	DVQDAIAQSPEK	1.29868	0.0323499
Calnexin OS=Mus musculus GN=Canx PE=1 SV=1	Canx	QKSDAEEDGVTGSQDEEDSKPK	1.35164	0.00646739
Coxsackievirus and adenovirus receptor homolog OS=Mus musculus GN=Cxadr PE=1 SV=1	Cxadr	APQSPTLAPAK	1.35816	0.047381
FYVE, RhoGEF and PH domain-containing protein 5 OS=Mus musculus GN=Fgd5 PE=1 SV=2	Fgd5	VESFEDR	1.38222	0.0433788
Plectin OS=Mus musculus GN=Plec PE=1 SV=2	Plec	SSSVGSSSSYPISSAGPR	1.3825	0.0300442
182 kDa tankyrase-1-binding protein OS=Mus musculus GN=Tnks1bp1 PE=1 SV=2	Tnks1bp1	VPSSDEEVVEEPQSR	1.39941	0.0250292
Protein FAM54B OS=Mus musculus GN=Fam54b PE=1 SV=1	Fam54b	NASVPNLR	1.4277	0.044126
LIM and calponin homology domains-containing protein 1 OS=Mus musculus GN=Limch1 PE=1 SV=2	Limch1	TINHQMESPGER	1.44962	0.0449819
Formin-binding protein 1-like OS=Mus musculus GN=Fnbp1l PE=1 SV=2	Fnbp1l	ESPEGSYTDDANQEVR	1.45348	0.0261953
LIM and calponin homology domains-containing protein 1 OS=Mus musculus GN=Limch1 PE=1 SV=2	Limch1	SASQDLIK	1.47288	0.0343576
Swi5-dependent recombination DNA repair protein 1 homolog OS=Mus musculus GN=Sfr1 PE=1 SV=2	Sfr1	ENPPSPPTSPAAPQPR	1.47394	0.0365667
Splicing factor, arginine/serine-rich 19 OS=Mus musculus GN=Scaf1 PE=1 SV=1	Scaf1	APSPAPAVSPK	1.47416	0.0398435
Angiotensin-converting enzyme OS=Mus musculus GN=Ace PE=1 SV=3	Ace	GPQFGSEVELR	1.47471	0.00219161
Matrix-remodeling-associated protein 7 OS=Mus musculus GN=Mxra7 PE=1 SV=2	Mxra7	VAEPEESEAEEPAAEGR	1.50529	0.0262634
Tight junction protein ZO-2 OS=Mus musculus GN=Tjp2 PE=1 SV=2	Tjp2	GSYGSDPEEEEYR	1.51908	0.0245999
Hemoglobin subunit beta-1 OS=Mus musculus GN=Hbb-b1 PE=1 SV=2	Hbb-b1	YFDSFGDLSSASAIMGNAK	1.52645	0.0447459
Uncharacterized protein KIAA1143 homolog OS=Mus musculus PE=1 SV=1	K1143_MOUSE	NSSLLSFDSEDENE	1.53258	0.00114123
Coiled-coil domain-containing protein 6 OS=Mus musculus GN=Ccdc6 PE=3 SV=1	Ccdc6	LDQPVSAPPSPR	1.53788	0.00628504
Protein unc-13 homolog D OS=Mus musculus GN=Unc13d PE=1 SV=2	Unc13d	VGVAEGSPVSR	1.55766	0.0121351
Epsin-2 OS=Mus musculus GN=Epn2 PE=1 SV=1	Epn2	AGGSPASYHGSTSPR	1.58645	0.041316
SLAIN motif-containing protein 2 OS=Mus musculus GN=Slain2 PE=1 SV=2	Slain2	LSLQGHPTDLQTSNVK	1.59266	0.0121923
Arginine-glutamic acid dipeptide repeats protein OS=Mus musculus GN=Rere PE=1 SV=3	Rere	ASPINEDIR	1.60221	0.0125836
Ras GTPase-activating protein-binding protein 2 OS=Mus musculus GN=G3bp2 PE=1 SV=2	G3bp2	SATPPPAEPASLPQEPPK	1.6152	0.0155361
Myoferlin OS=Mus musculus GN=Myof PE=1 SV=2	Myof	GPSGTVSEAQLAR	1.62458	0.0164467
Cordon-bleu protein-like 1 OS=Mus musculus GN=Cobll1 PE=1 SV=2	Cobll1	TGSLQLSSTSIGTSSLK	1.62621	0.0297658
Zinc finger CCCH domain-containing protein 18 OS=Mus musculus GN=Zc3h18 PE=1 SV=1	Zc3h18	LGVSVSPSR	1.63378	0.00655396
Cytoplasmic dynein 1 light intermediate chain 1 OS=Mus musculus GN=Dync1li1 PE=1 SV=1	Dync1li1	KPASVSPTTPTSPTEGEAS	1.63459	0.0264076
T-box transcription factor TBX2 OS=Mus musculus GN=Tbx2 PE=2 SV=3	Tbx2	ALSPGRESPK	1.63578	0.0208298
Ataxin-2-like protein OS=Mus musculus GN=Atxn2l PE=1 SV=1	Atxn2l	QGSGRESPSLVSR	1.66007	0.0236049
Pumilio homolog 2 OS=Mus musculus GN=Pum2 PE=1 SV=2	Pum2	QASPTEVVER	1.66353	0.0247794
Beta-2-syntrophin OS=Mus musculus GN=Sntb2 PE=1 SV=2	Sntb2	GLGPPSPPAPPR	1.66763	4.53688e-05
Protein phosphatase 1 regulatory subunit 14A OS=Mus musculus GN=Ppp1r14a PE=2 SV=1	Ppp1r14a	GPGGSPSGLQK	1.66856	4.19071e-06
Catenin delta-1 OS=Mus musculus GN=Ctnnd1 PE=1 SV=2	Ctnnd1	GSLASLDSLRK	1.71677	0.0337534
Lamin-B receptor OS=Mus musculus GN=Lbr PE=1 SV=2	Lbr	SVSASHEGDVK	1.71929	0.0117919
Armadillo repeat-containing protein 10 OS=Mus musculus GN=Armc10 PE=1 SV=1	Armc10	SAEDLTDGSYDDILNAEQLK	1.72531	0.00283514
IQ motif and SEC7 domain-containing protein 1 OS=Mus musculus GN=Iqsec1 PE=1 SV=2	Iqsec1	SALSSSLR	1.72878	0.00859907
Zinc finger protein 740 OS=Mus musculus GN=Znf740 PE=1 SV=1	Znf740	AGSPDVLR	1.74013	0.00334451
Serine/threonine-protein kinase MARK2 OS=Mus musculus GN=Mark2 PE=1 SV=3	Mark2	VPASPLPGLDR	1.74235	0.0311408
Transforming growth factor beta-1-induced transcript 1 protein OS=Mus musculus GN=Tgfb1i1 PE=1 SV=2	Tgfb1i1	VQNHLPASGPPQPPAASPTR	1.74317	0.00874827
Calnexin OS=Mus musculus GN=Canx PE=1 SV=1	Canx	SDAEEDGVTGSQDEEDSKPK	1.75456	0.00342711
Krueppel-like factor 3 OS=Mus musculus GN=Klf3 PE=1 SV=1	Klf3	GSPPAAGGSPSSLK	1.77883	0.0150056
SAM domain and HD domain-containing protein 1 OS=Mus musculus GN=Samhd1 PE=1 SV=2	Samhd1	TPPSTPPATANLSADDDFQNTDLR	1.78268	0.0296338
Protein LYRIC OS=Mus musculus GN=Mtdh PE=1 SV=1	Mtdh	LSSQLSEEK	1.7879	0.0031421
Protein SET OS=Mus musculus GN=Set PE=1 SV=1	Set	SASPGLPK	1.80182	0.0193917
Proline-rich AKT1 substrate 1 OS=Mus musculus GN=Akt1s1 PE=1 SV=1	Akt1s1	LNTSDFQK	1.81085	0.00716586
GTPase-activating protein and VPS9 domain-containing protein 1 OS=Mus musculus GN=Gapvd1 PE=1 SV=2	Gapvd1	SSDIVSSVR	1.82729	0.0270294
Actin filament-associated protein 1-like 1 OS=Mus musculus GN=Afap1l1 PE=1 SV=1	Afap1l1	SPSIVTSNQGR	1.85209	0.00608672
Palladin OS=Mus musculus GN=Palld PE=1 SV=2	Palld	IASDEEIQGTK	1.85885	0.00785383
Methyl-CpG-binding protein 2 OS=Mus musculus GN=Mecp2 PE=1 SV=1	Mecp2	AETSESSGSAPAVPEASASPK	1.86475	0.0213348
	REPS2_MOUSE	ASSLDLNK	1.88146	0.00627883
Catenin alpha-2 OS=Mus musculus GN=Ctnna2 PE=1 SV=3	Ctnna2	TSVQTEDDQLIAGQSAR	1.88284	0.0425401
RNA-binding motif protein, X chromosome OS=Mus musculus GN=Rbmx PE=1 SV=1	Rbmx	DVYLSPR	1.89198	0.0157256
	STMN1_MOUSE	ASSDIQVK	1.89276	0.00584127
SH3 and multiple ankyrin repeat domains protein 3 OS=Mus musculus GN=Shank3 PE=1 SV=2	Shank3	SASDINLK	1.89367	0.00579626
	ATX1L_MOUSE	SAEVSGGLK	1.89458	0.00575074
A-kinase anchor protein 5 OS=Mus musculus GN=Akap5 PE=3 SV=2	Akap5	ASLLESSAAGSPR	1.89762	0.0229774
Protein transport protein Sec61 subunit beta OS=Mus musculus GN=Sec61b PE=1 SV=3	Sec61b	PGPTPSGTNVGSSGRSPSK	1.9075	0.0258916
Sodium/hydrogen exchanger 1 OS=Mus musculus GN=Slc9a1 PE=1 SV=1	Slc9a1	IGSDPLAYEPK	1.91231	0.0158342
Catenin beta-1 OS=Mus musculus GN=Ctnnb1 PE=1 SV=1	Ctnnb1	TSMGGTQQQFVEGVR	1.92838	0.0229303
182 kDa tankyrase-1-binding protein OS=Mus musculus GN=Tnks1bp1 PE=1 SV=2	Tnks1bp1	GEGVSQVGPGTPPAPESPR	1.9396	0.0159254
Protein LSM14 homolog A OS=Mus musculus GN=Lsm14a PE=1 SV=1	Lsm14a	SPTMEQAVQTASAHLPAPAPVGR	1.96127	0.000281053
Actin-binding LIM protein 1 OS=Mus musculus GN=Ablim1 PE=1 SV=1	Ablim1	STSQGSINSPVYSR	1.96555	0.0114591
Band 4.1-like protein 2 OS=Mus musculus GN=Epb41l2 PE=1 SV=2	Epb41l2	SYNLVVAK	1.98078	0.0239022
Myosin-9 OS=Mus musculus GN=Myh9 PE=1 SV=4	Myh9	GTGDCSDEEVDGKADGADAK	1.99354	0.0102463
6-phosphofructokinase, liver type OS=Mus musculus GN=Pfkl PE=1 SV=4	Pfkl	TLSIDKGF	2.02288	0.0451749
182 kDa tankyrase-1-binding protein OS=Mus musculus GN=Tnks1bp1 PE=1 SV=2	Tnks1bp1	SPVGDTGLGK	2.02826	0.00226679
Leucine-rich repeat-containing protein 16A OS=Mus musculus GN=Lrrc16a PE=1 SV=2	Lrrc16a	SSGLISELPSEEGR	2.02983	0.0210239
LIM domain and actin-binding protein 1 OS=Mus musculus GN=Lima1 PE=1 SV=3	Lima1	TSSLPESSPSK	2.03561	0.00795698
Uncharacterized protein C11orf96 homolog OS=Mus musculus GN=Ag2 PE=1 SV=2	Ag2	STQSLSLQR	2.03857	0.00231482
Nucleolar protein 56 OS=Mus musculus GN=Nop56 PE=1 SV=2	Nop56	EEVASEPEEAASPTTPK	2.04923	0.00898273
Serine/arginine repetitive matrix protein 2 OS=Mus musculus GN=Srrm2 PE=1 SV=3	Srrm2	TSPLMLDR	2.07887	0.00534136
LIM and calponin homology domains-containing protein 1 OS=Mus musculus GN=Limch1 PE=1 SV=2	Limch1	SRQTPSPDVVLR	2.08907	0.0173
Formin-binding protein 1-like OS=Mus musculus GN=Fnbp1l PE=1 SV=2	Fnbp1l	TISDGTISAAK	2.1	0.0117231
Spectrin beta chain, non-erythrocytic 1 OS=Mus musculus GN=Sptbn1 PE=1 SV=2	Sptbn1	RPPSPDPNTK	2.15194	0.0248083
Specifically androgen-regulated gene protein OS=Mus musculus GN=Sarg PE=1 SV=2	Sarg	APARPASPALVSGTASAAGK	2.16311	0.00183807
MORC family CW-type zinc finger protein 2A OS=Mus musculus GN=Morc2a PE=1 SV=2	Morc2a	SPPLPAVIK	2.16708	0.0488277
Ras-related protein Rab-12 OS=Mus musculus GN=Rab12 PE=1 SV=3	Rab12	RPAGGSLGAVSPALSGGQAR	2.16921	0.0405075
Ras-interacting protein 1 OS=Mus musculus GN=Rasip1 PE=1 SV=3	Rasip1	SVSELSLQGR	2.19943	0.00438856
Arf-GAP with SH3 domain, ANK repeat and PH domain-containing protein 2 OS=Mus musculus GN=Asap2 PE=1 SV=3	Asap2	LLHEDLDESDDDVDEK	2.20728	0.0470792
Secretory carrier-associated membrane protein 3 OS=Mus musculus GN=Scamp3 PE=1 SV=3	Scamp3	KLSPTEPR	2.21551	0.037623
Uncharacterized protein KIAA1522 OS=Mus musculus GN=Kiaa1522 PE=1 SV=1	Kiaa1522	ASPVTAPSSGLHAAVR	2.23679	0.000359224
Junction plakoglobin OS=Mus musculus GN=Jup PE=1 SV=3	Jup	ALMGSPQLVAAVVR	2.24019	0.0161065
MAP7 domain-containing protein 1 OS=Mus musculus GN=Map7d1 PE=1 SV=1	Map7d1	RSSQPSPTTVPASDSPPAK	2.25013	0.0483712
Tyrosine-protein kinase BAZ1B OS=Mus musculus GN=Baz1b PE=1 SV=2	Baz1b	LADDEGDSDSESVGQSR	2.25726	0.0161907
Transmembrane protein 245 OS=Mus musculus GN=Tmem245 PE=1 SV=1	Tmem245	GGPAEAPSPR	2.2597	0.00211836
SH3 and multiple ankyrin repeat domains protein 3 OS=Mus musculus GN=Shank3 PE=1 SV=2	Shank3	GDQPAASPGPTLR	2.28757	0.00817826
Inter-alpha-trypsin inhibitor heavy chain H2 OS=Mus musculus GN=Itih2 PE=1 SV=1	Itih2	SLPEESGEETDTVDPVTLYSYK	2.3122	1.17562e-07
Myosin-11 OS=Mus musculus GN=Myh11 PE=1 SV=1	Myh11	VIENTDGSEEEMDAR	2.31648	0.0139143
Syntaxin-4 OS=Mus musculus GN=Stx4 PE=1 SV=1	Stx4	QGDNISDDEDEVR	2.31694	0.00684577
Eukaryotic translation initiation factor 5B OS=Mus musculus GN=Eif5b PE=1 SV=2	Eif5b	TSFDENDSEELEDKDSK	2.33032	0.0385653
RalBP1-associated Eps domain-containing protein 1 OS=Mus musculus GN=Reps1 PE=1 SV=2	Reps1	SSSLDMNR	2.33512	0.0158052
Nucleolar protein 56 OS=Mus musculus GN=Nop56 PE=1 SV=2	Nop56	EEVASEPEEAASPTTPK	2.3851	0.00739723
Swi5-dependent recombination DNA repair protein 1 homolog OS=Mus musculus GN=Sfr1 PE=1 SV=2	Sfr1	ENPPSPPTSPAAPQPR	2.39016	0.00795229
cAMP-specific 3',5'-cyclic phosphodiesterase 4D OS=Mus musculus GN=Pde4d PE=1 SV=2	Pde4d	SDSDYDLSPK	2.39523	0.0234004
Catechol O-methyltransferase OS=Mus musculus GN=Comt PE=1 SV=2	Comt	AVYQGPGSSPVKS	2.40395	0.00184712
Serine/threonine-protein kinase STK11 OS=Mus musculus GN=Stk11 PE=1 SV=1	Stk11	IDSTEVIYQPR	2.4133	0.00799031
Interferon regulatory factor 2-binding protein-like OS=Mus musculus GN=Irf2bpl PE=1 SV=1	Irf2bpl	NSSSPVSPASVPGQR	2.42872	0.00343551
Rho guanine nucleotide exchange factor 17 OS=Mus musculus GN=Arhgef17 PE=1 SV=2	Arhgef17	SLSDPIPQR	2.43558	0.0195764
Homeodomain-only protein OS=Mus musculus GN=Hopx PE=1 SV=1	Hopx	SEGLPSECR	2.45392	0.0185838
AP2-associated protein kinase 1 OS=Mus musculus GN=Aak1 PE=1 SV=2	Aak1	VGSLTPPSSPK	2.48053	0.00287265
Lamina-associated polypeptide 2, isoforms beta/delta/epsilon/gamma OS=Mus musculus GN=Tmpo PE=1 SV=4	Tmpo	SSTPLPTVSSSAENTR	2.52047	0.0434357
SH3 and multiple ankyrin repeat domains protein 3 OS=Mus musculus GN=Shank3 PE=1 SV=2	Shank3	STSMQDTVR	2.62829	0.0342415
Protein cordon-bleu OS=Mus musculus GN=Cobl PE=1 SV=1	Cobl	AEHLGLSGADSDEDPAK	2.63538	0.00258065
Brain-specific angiogenesis inhibitor 1-associated protein 2 OS=Mus musculus GN=Baiap2 PE=1 SV=2	Baiap2	SSSMAAGLER	2.66481	0.00420394
High mobility group protein HMG-I/HMG-Y OS=Mus musculus GN=Hmga1 PE=1 SV=4	Hmga1	EEEEGISQESSEEEQ	2.67063	0.00290135
Heat shock protein beta-1 OS=Mus musculus GN=Hspb1 PE=1 SV=3	Hspb1	SPSWEPFR	2.6743	0.00111482
Abl interactor 1 OS=Mus musculus GN=Abi1 PE=1 SV=3	Abi1	TNPPTQKPPSPPVSGR	2.68231	0.00245858
GTPase-activating protein and VPS9 domain-containing protein 1 OS=Mus musculus GN=Gapvd1 PE=1 SV=2	Gapvd1	SRSSDIVSSVR	2.69056	0.0394586
Microtubule-actin cross-linking factor 1 OS=Mus musculus GN=Macf1 PE=1 SV=2	Macf1	KISVEMEGQR	2.69092	0.0207583
Periaxin OS=Mus musculus GN=Prx PE=1 SV=1	Prx	VSPGEKLEAIAGQLK	2.73817	0.0165413
Breakpoint cluster region protein OS=Mus musculus GN=Bcr PE=1 SV=3	Bcr	VSPSPTTYR	2.76148	0.00140086
Protein phosphatase 1 regulatory subunit 14A OS=Mus musculus GN=Ppp1r14a PE=2 SV=1	Ppp1r14a	QPGFPQPSPSDDPSLSPR	2.76344	0.00260378
Translocation protein SEC62 OS=Mus musculus GN=Sec62 PE=1 SV=1	Sec62	EELEQQTDGDCDEEDDDKDGEVPK	2.8326	0.0207515
Protein SCAF8 OS=Mus musculus GN=Scaf8 PE=1 SV=1	Scaf8	ASEPVKEPVQTAQSPAPVEK	2.83876	0.00553293
Partitioning defective 3 homolog B OS=Mus musculus GN=Pard3b PE=1 SV=2	Pard3b	SSSLESLQTAVAEVR	2.85734	0.0055197
Serine/threonine-protein kinase TAO3 OS=Mus musculus GN=Taok3 PE=1 SV=2	Taok3	NGPLNESQEEEEDGEQGSNLNR	2.89112	0.0290037
Transcription factor AP-1 OS=Mus musculus GN=Jun PE=1 SV=3	Jun	LASPELER	2.90017	0.00417448
Hemoglobin subunit beta-1 OS=Mus musculus GN=Hbb-b1 PE=1 SV=2	Hbb-b1	YFDSFGDLSSASAIMGNAK	2.95193	0.00215695
Lamina-associated polypeptide 2, isoforms alpha/zeta OS=Mus musculus GN=Tmpo PE=1 SV=4	Tmpo	GPPDFSSDEEREPTPVLGSGASVGR	2.98756	0.00147943
Pleckstrin homology-like domain family B member 1 OS=Mus musculus GN=Phldb1 PE=1 SV=1	Phldb1	TLQPPESPR	3.00698	0.0132951
Ankyrin-1 OS=Mus musculus GN=Ank1 PE=1 SV=2	Ank1	LGYISVTDVLK	3.02894	0.00392811
Death-associated protein kinase 2 OS=Mus musculus GN=Dapk2 PE=1 SV=1	Dapk2	NCESDTEENIAR	3.02957	0.00403182
Heterogeneous nuclear ribonucleoprotein A3 OS=Mus musculus GN=Hnrnpa3 PE=1 SV=1	Hnrnpa3	SSGSPYGGGYGSGGGSGGYGSR	3.04682	0.00117172
Scaffold attachment factor B2 OS=Mus musculus GN=Safb2 PE=1 SV=2	Safb2	APTAALSPEPQDSKEDVK	3.06216	0.0461922
Mitochondrial fission factor OS=Mus musculus GN=Mff PE=1 SV=1	Mff	SMSENAVR	3.07998	0.0283028
Talin-1 OS=Mus musculus GN=Tln1 PE=1 SV=2	Tln1	GTPQDLAR	3.08274	0.00198067
Tumor suppressor p53-binding protein 1 OS=Mus musculus GN=Tp53bp1 PE=1 SV=2	Tp53bp1	GGPGKLSPR	3.09484	0.0349252
182 kDa tankyrase-1-binding protein OS=Mus musculus GN=Tnks1bp1 PE=1 SV=2	Tnks1bp1	GEGVSQVGPGTPPAPESPR	3.10362	0.0303232
Cingulin-like protein 1 OS=Mus musculus GN=Cgnl1 PE=1 SV=2	Cgnl1	EGVGEETLSPR	3.10496	0.0149483
Scaffold attachment factor B1 OS=Mus musculus GN=Safb PE=1 SV=2	Safb	SVVSFDKVK	3.1164	0.0247394
Sodium/hydrogen exchanger 1 OS=Mus musculus GN=Slc9a1 PE=1 SV=1	Slc9a1	LDSPTLSR	3.13253	9.86103e-05
Misshapen-like kinase 1 OS=Mus musculus GN=Mink1 PE=1 SV=3	Mink1	LDSSPVLSPGNK	3.14746	0.00117293
Transmembrane and coiled-coil domains protein 2 OS=Mus musculus GN=Tmcc2 PE=1 SV=1	Tmcc2	ALSGSATLVSSPK	3.16944	0.00317035
Ankyrin-2 OS=Mus musculus GN=Ank2 PE=1 SV=2	Ank2	LGYISVVDTLK	3.2055	0.0023387
Prostaglandin E synthase 3 OS=Mus musculus GN=Ptges3 PE=1 SV=1	Ptges3	DWEDDSDEDMSNFDR	3.2516	0.0035369
Epsin-2 OS=Mus musculus GN=Epn2 PE=1 SV=1	Epn2	GSSQPNLSTSYSEQEYGK	3.28833	0.0083623
Zinc finger protein 638 OS=Mus musculus GN=Znf638 PE=1 SV=2	Znf638	GLSPAQKPK	3.29387	7.08797e-05
Kinesin-like protein KIF13A OS=Mus musculus GN=Kif13a PE=1 SV=1	Kif13a	TASCSELDVGPSK	3.33233	0.0027446
Microtubule-associated protein 4 OS=Mus musculus GN=Map4 PE=1 SV=3	Map4	DMSPSAETEAPLAK	3.35354	0.00071756
A-kinase anchor protein 1, mitochondrial OS=Mus musculus GN=Akap1 PE=1 SV=4	Akap1	SESSGNLPSVADTR	3.3556	0.0033018
Claudin-18 OS=Mus musculus GN=Cldn18 PE=1 SV=1	Cldn18	ASTGFGSNTR	3.35583	0.0013778
Synaptopodin OS=Mus musculus GN=Synpo PE=1 SV=2	Synpo	VASLSPAR	3.39258	0.000305303
Elongation factor 2 OS=Mus musculus GN=Eef2 PE=1 SV=2	Eef2	AGETRFTDTR	3.47838	0.0405325
Heterochromatin protein 1-binding protein 3 OS=Mus musculus GN=Hp1bp3 PE=1 SV=1	Hp1bp3	AVNSTRETPPK	3.5003	0.000416225
Bromodomain-containing protein 3 OS=Mus musculus GN=Brd3 PE=1 SV=2	Brd3	SESPPPLSEPK	3.5996	0.00183912
Uncharacterized protein C6orf203 homolog OS=Mus musculus PE=1 SV=1	CF203_MOUSE	EADEEDSDEETSYPER	3.61457	0.000451782
Myosin-8 OS=Mus musculus GN=Myh8 PE=1 SV=2	Myh8	IHFGTTGK	3.63028	0.0294298
SAM and SH3 domain-containing protein 1 OS=Mus musculus GN=Sash1 PE=1 SV=1	Sash1	SLPVSICR	3.68656	0.0303311
Caskin-2 OS=Mus musculus GN=Caskin2 PE=1 SV=3	Caskin2	SPSQESIGAR	3.70041	0.000764017
Heat shock 70 kDa protein 12B OS=Mus musculus GN=Hspa12b PE=1 SV=1	Hspa12b	SPVPSPPGSPR	3.73404	0.000585561
Advanced glycosylation end product-specific receptor OS=Mus musculus GN=Ager PE=1 SV=1	Ager	KAPESQEDEEERAELNQSEEAEMPENGAGGP	3.82856	0.0316674
Homeodomain-only protein OS=Mus musculus GN=Hopx PE=1 SV=1	Hopx	RSEGLPSECR	3.87437	0.0145622
Envoplakin OS=Mus musculus GN=Evpl PE=2 SV=3	Evpl	AASPTLPR	3.90848	2.38901e-06
Mitogen-activated protein kinase kinase kinase MLT OS=Mus musculus GN=Mltk PE=1 SV=1	Mltk	SSSPTQYGLSR	3.92606	0.00273199
Heat shock 70 kDa protein 12B OS=Mus musculus GN=Hspa12b PE=1 SV=1	Hspa12b	TQESCGIAPLTPSQSPKPEAR	3.92749	0.000519282
Unconventional myosin-Ic OS=Mus musculus GN=Myo1c PE=1 SV=2	Myo1c	DGIIDFTSGSELLITK	3.93403	0.0072326
Tensin-like C1 domain-containing phosphatase OS=Mus musculus GN=Tenc1 PE=1 SV=1	Tenc1	SFSLDPLMER	4.18977	0.00258957
Hemoglobin subunit beta-1 OS=Mus musculus GN=Hbb-b1 PE=1 SV=2	Hbb-b1	YFDSFGDLSSASAIMGNAK	4.23177	0.000510656
SH2 domain-containing adapter protein E OS=Mus musculus GN=She PE=2 SV=1	She	KNSAAELGASK	4.30588	0.0262136
Retinoic acid-induced protein 3 OS=Mus musculus GN=Gprc5a PE=2 SV=1	Gprc5a	AQAPASPYNDYEGR	4.40344	0.000131544
	DMXL2_MOUSE	ILMTELR	4.63579	0.0139744
Platelet glycoprotein Ib beta chain OS=Mus musculus GN=Gp1bb PE=1 SV=1	Gp1bb	SIQEFSLTAPLVAESAR	4.65367	6.67465e-05
EH domain-containing protein 2 OS=Mus musculus GN=Ehd2 PE=1 SV=1	Ehd2	GPDEAIEDGEEGSEDDAEWVVTK	4.72963	2.36178e-05
Inositol 1,4,5-trisphosphate receptor type 3 OS=Mus musculus GN=Itpr3 PE=1 SV=3	Itpr3	VSSFSMPSSSR	4.74655	2.66271e-05
Myosin light chain kinase, smooth muscle OS=Mus musculus GN=Mylk PE=1 SV=3	Mylk	LSSMAMISGLSGR	4.78674	0.00163734
3-hydroxyacyl-CoA dehydratase 3 OS=Mus musculus GN=ptplad1 PE=1 SV=2	ptplad1	WLDESDAEMELR	4.85914	0.000353292
Pleckstrin homology-like domain family B member 1 OS=Mus musculus GN=Phldb1 PE=1 SV=1	Phldb1	KLSSGDLR	4.9954	0.0110198
Cell division cycle 5-like protein OS=Mus musculus GN=Cdc5l PE=1 SV=2	Cdc5l	QTAEESGITNSASSTLLSEYNVTNNSIALR	5.14857	0.00955712
Uncharacterized protein KIAA1522 OS=Mus musculus GN=Kiaa1522 PE=1 SV=1	Kiaa1522	GLAVAPASPGK	5.19798	0.0224634
Ras-associating and dilute domain-containing protein OS=Mus musculus GN=Radil PE=1 SV=2	Radil	GTPALTSEAAQSSPPTR	5.24345	1.18553e-05
Ras-interacting protein 1 OS=Mus musculus GN=Rasip1 PE=1 SV=3	Rasip1	SVSELSLQGR	5.37695	0.000221454
Serine/arginine repetitive matrix protein 1 OS=Mus musculus GN=Srrm1 PE=1 SV=2	Srrm1	APKPEPVPEPKEPSPEK	5.54098	0.00220385
	DUS3_MOUSE	SALSTVR	5.6118	0.0342099
Scaffold attachment factor B2 OS=Mus musculus GN=Safb2 PE=1 SV=2	Safb2	APTAALSPEPQDSKEDVK	5.72519	0.000892367
Interferon regulatory factor 2-binding protein-like OS=Mus musculus GN=Irf2bpl PE=1 SV=1	Irf2bpl	SPGPPPPVGVK	5.8206	7.00675e-06
Heat shock 70 kDa protein 12B OS=Mus musculus GN=Hspa12b PE=1 SV=1	Hspa12b	SPVPSPPGSPR	5.90641	9.49275e-07
Spectrin beta chain, erythrocytic OS=Mus musculus GN=Sptb PE=1 SV=4	Sptb	TSPVSFMSR	6.34556	1.9585e-07
Serum deprivation-response protein OS=Mus musculus GN=Sdpr PE=1 SV=3	Sdpr	DEEALEDSAEEKMEESR	6.50599	0.00417197
Membrane-associated guanylate kinase, WW and PDZ domain-containing protein 3 OS=Mus musculus GN=Magi3 PE=1 SV=2	Magi3	QPEDESHQAFSQNGSPR	6.65205	0.00015694
Fibronectin type III domain-containing protein 3B OS=Mus musculus GN=Fndc3b PE=1 SV=1	Fndc3b	LNSPPSTIYK	6.66133	0.0236592
Ras-interacting protein 1 OS=Mus musculus GN=Rasip1 PE=1 SV=3	Rasip1	SENLSLR	7.12856	8.65879e-05
Vasodilator-stimulated phosphoprotein OS=Mus musculus GN=Vasp PE=1 SV=4	Vasp	NSTTLPR	7.3309	0.000614822
Nucleolar protein 56 OS=Mus musculus GN=Nop56 PE=1 SV=2	Nop56	SSPKEEVASEPEEAASPTTPK	7.432	0.000115969
60S ribosomal protein L23a OS=Mus musculus GN=Rpl23a PE=1 SV=1	Rpl23a	TSPTFR	7.48849	0.0001555
3-hydroxyacyl-CoA dehydratase 3 OS=Mus musculus GN=ptplad1 PE=1 SV=2	ptplad1	WLDESDAEMELR	7.57715	6.82202e-07
Astrocytic phosphoprotein PEA-15 OS=Mus musculus GN=Pea15 PE=1 SV=1	Pea15	DIIRQPSEEEIIK	7.92997	0.021844
Zinc finger CCCH domain-containing protein 18 OS=Mus musculus GN=Zc3h18 PE=1 SV=1	Zc3h18	ANLSPDR	9.11333	0.000118394
PDZ and LIM domain protein 5 OS=Mus musculus GN=Pdlim5 PE=1 SV=4	Pdlim5	RGSQGDIK	10.8022	0.00324271
Serine/arginine repetitive matrix protein 1 OS=Mus musculus GN=Srrm1 PE=1 SV=2	Srrm1	RRPSPR	11.7324	0.028948
