## Supplementary material for "RAS–PI3K signaling promotes myofibroblastic CAF identity and restrains an immunomodulatory stromal program": Table S5

### Sheet: RBD vs WT matrisome
Table S5. Differentially expressed matrisome components identified in RBD CAFs derived matrices
protein.group	Matrisome division	Matrisome category	log2fc	pvalue
Col14a1	Core matrisome	Collagens	1.55696	0.040587
Col1a1	Core matrisome	Collagens	0.670632	0.0388564
Col4a1	Core matrisome	Collagens	1.03425	0.0301446
Aebp1	Core matrisome	ECM Glycoproteins	1.04485	0.0210037
Ecm1	Core matrisome	ECM Glycoproteins	1.22385	0.000462738
Efemp2	Core matrisome	ECM Glycoproteins	1.13063	4.39365e-05
Fbn2; Fbn1;	Core matrisome	ECM Glycoproteins	1.3658	0.0198402
Igsf10	Core matrisome	ECM Glycoproteins	-1.23354	0.00678582
Lamc1	Core matrisome	ECM Glycoproteins	-0.501639	0.00909913
Ltbp3	Core matrisome	ECM Glycoproteins	-0.854671	0.00215662
Matn2	Core matrisome	ECM Glycoproteins	0.844706	0.000533337
Mfap5	Core matrisome	ECM Glycoproteins	-1.13455	0.0101856
Mgp	Core matrisome	ECM Glycoproteins	0.744091	0.010862
Postn	Core matrisome	ECM Glycoproteins	0.901986	0.00361733
Tgfbi	Core matrisome	ECM Glycoproteins	1.09839	5.41103e-05
Tinagl1	Core matrisome	ECM Glycoproteins	0.559318	0.00598487
Tnn	Core matrisome	ECM Glycoproteins	-0.955015	0.00123415
Aspn	Core matrisome	Proteoglycans	-0.539862	0.0491461
Fmod	Core matrisome	Proteoglycans	0.814088	0.00670874
Lum	Core matrisome	Proteoglycans	0.746311	1.51413e-05
Adamts16	Matrisome-associated	ECM Regulators	-1.43061	0.0180621
Ctsa	Matrisome-associated	ECM Regulators	0.600844	0.0411532
F2	Matrisome-associated	ECM Regulators	0.691823	0.000630262
Htra4; Htra1;	Matrisome-associated	ECM Regulators	1.09866	0.0290896
Itih2	Matrisome-associated	ECM Regulators	0.815546	0.029886
Loxl2	Matrisome-associated	ECM Regulators	-0.695007	0.00183556
Plg	Matrisome-associated	ECM Regulators	1.10856	0.042856
Plod1	Matrisome-associated	ECM Regulators	-0.555208	0.0260599
Serpinb6	Matrisome-associated	ECM Regulators	0.938703	7.93274e-05
Serpine1	Matrisome-associated	ECM Regulators	0.869611	0.00396454
Anxa6	Matrisome-associated	ECM-affiliated Proteins	1.28488	0.000638723
Grem2; Grem1;	Matrisome-associated	ECM-affiliated Proteins	0.929671	0.000405239
Cxcl12	Matrisome-associated	Secreted Factors	2.08505	0.000110086
S100a4	Matrisome-associated	Secreted Factors	-0.854622	0.000317805
Tgfb3	Matrisome-associated	Secreted Factors	-1.22213	0.0454013
