## Supplementary material for "RAS–PI3K signaling promotes myofibroblastic CAF identity and restrains an immunomodulatory stromal program": Table S6

### Sheet: Antibodies
Table S6. List of antibodies used in the study.
Antigen	Technique	Dilution	Reference	Vendor
Akt (pan) (40D4) Mouse mAb	WB	1:1000	2920	Cell Signaling Technology
Phospho-Akt (Ser473)	WB	1:1000	4060	Cell Signaling Technology
P44/42 MAPK (Erk1/2) (L34F12)	WB	1:1000	4696	Cell Signaling Technology
Phospho p44/42 MAPK (Erk1/2) (Thr202/Tyr204)	WB	1:1000	9101	Cell Signaling Technology
Fibronectin	IF/IHC	1:100	ab2413	Abcam
anti-CD324 (e-cadherina)	IF	01:50:00	14-3249-82	eBioscience
Hsp90	WB	1:10000	13171-1-AP	Proteintech
αSMA	WB/IF	1:7500/1:200	A5228	Sigma-Aldrich
αSMA	IHC	ready to use	202M-98	Cell MarqueTM
Yap	WB	1:1000	14074S	Cell Signaling Technology
Yap	IF	1:100	sc-101199	Santa Cruz
RPS6K	WB	1:1000	80208-1-RR	Proteintech
Phospho-RPS6 (Ser235/236)	WB	1:1000	29223-1-AP	Proteintech
Vimentin	WB/IF	1:1000/1:100	V2258	Sigma-Aldrich
phospho Histone H3 (S10)	IHC	1:300	H0412	Sigma-Aldrich
TGFBR2	FC	01:10:00	FAB532A-025	R&D Systems
Vinculin	IF	1/500	V9131	Sigma-Aldrich
Tubulin	WB	1:10000	66031-1-IG	Proteintech
Alexa FluorTM 647 Phalloidin	IF	1:10000	A30107	Invitrogen
Phospho-Smad2 (Ser465/Ser467)	WB	1:2000	18338	Cell Signaling Technology
Smad 2/3	WB	1:2000	8685	Cell Signaling Technology
Deoxyribonuclease I, Alexa Fluor 488	IF	1:2000	D12371	Invitrogen
Anti-iNOS antibody [EPR16635]	IF	1:200	ab178945	Abcam
TruStain FcX™ PLUS	Flow cytometry	1:100	156604	BioLegend
True-Stain™ Monocytes	Flow cytometry	1:50	426103	BioLegend
ZombieNIR	Flow cytometry	1:10	423106	BioLegend
Fix & Perm	Flow cytometry	1:200	GAS-002-1	300k (Nordic-Bio)
CD45-BUV496	Flow cytometry	1:200	569673	BD Biosciences
CD11b-BV421	Flow cytometry	1:200	101236	BioLegend
F4/80-SparkNIR685	Flow cytometry	1:200	123168	BioLegend
CD206-BV711	Flow cytometry	1:200	141727	BioLegend
CD86-BV605	Flow cytometry	1:10	563055	BD Biosciences
Arg1-PE	Flow cytometry	1:100	165803	BioLegend
iNOS-APC	Flow cytometry	1:200	696807	BioLegend
