## Supplementary material for "RAS–PI3K signaling promotes myofibroblastic CAF identity and restrains an immunomodulatory stromal program": Table S7

### Sheet: Primers
Table S7. List of oligonucleotides used in this study.
Gen	Forward primer sequence 5´--> 3’	Reverse primer sequence 5’--> 3’
18S	GCAATTATTCCCCATGAACG	GGCCTCACTAAACCATCCAA
A4galt	GCCCGTACTGTCTGATGCTTC	TTGGTCAGGTTGAGCAGGTTC
ACTA	CTACTGCCGAGCGTGAGATT	AATGCCTGGGTACATGGTGG
AEBP1	TTGGAAACGCTGGATCGGTTA	CTTGACCTTGCCAGGCATTT
Ankrd1	GCTGGTAACAGGCAAAAAGAAC	CCTCTCGCAGTTTCTCGCT
CTGF	TTACCAGCCCAGGGGACTATT	ATGCCTGTTTAAGCAGAAAGCTG
Cyr61	CTGCGCTAAACAACTCAACGA	GCAGATCCCTTTCAGAGCGG
e-cadh	GGTTTTCTACAGCATCACCG	GCTTCCCCATTTGATGACAC
Efemp2	CGGACAGCTACACGGAATG	CGAGGCAGACACAAATAACCC
FAP	CACCTGATCGGCAATTTGTG	CCCATTCTGAAGGTCGTAGATGT
FBN1	CATTCCTGTGGGGATGGATTC	TACGTGCAAGCACACCGATTT
FSP1	TCTCTCTTGGTCTGGTCTCAAC	GTCACCCTCTTTGCCTGAGTA
Galnt13	AGGAGATTTGTCTACTGCAAGGT	CACACTTGTTACACTCGCTGAA
Galnt17	GCTCGTGTAGGGACTTGGAA	CGCAGTCACGCTCAAATCTC
Glt1d1	GCCTACGGGACCACCTAGAA	AGCTAGTGCTGCTTCCAGATT
Hprt	TCAGTCAACGGGGGACATAAA	GGGGCTGTACTGCTTAACCAG
Igsf10	CTCTTCCACAACGGAACCTTG	CCAGCCTTGATCCTTACATTGC
Lamc	CTGTGAGAACACGTACTCAAAGG	AGGGTTGAAAAGGCCACGTT
Lox	CATCGGACTTCTTACCAAGCCG	GGCATCAAGCAGGTCATAGTGG
Ltpb3	GAACCTCCAGGGCTCCTATGT	GTAGCACTCCTTCTTGTGGTG
Matn2	CTATGTATGCCGTTGGGGTAGG	AGCTTTTCACTTATTTCGCCCAT
Mfap5	GTCTTGGCAATCAGCATCCC	CCAGATTAGGGTCGTCTGTGAAT
Mgp	AGCCCAAAAGAGAGTCCAGGA	TGCCTGAAGTAGCGGTTGTAG
MMP10	GAGCCACTAGCCATCCTGG	CTGAGCAAGATCCATGCTTGG
MMP2	CAAGTTCCCCGGCGATGTC	TTCTGGTCAAGGTCACCTGTC
MMP3	ACATGGAGACTTTGTCCCTTTTG	TTGGCTGAGTGGTAGAGTCCC
n-cadh	AGGCTTCTGGTGAAATCGCA	AGAGGCTGTCCTTCATGCAC
Postn	ACTGCTTCAGGGAGACACAC	GTCTGGCCTCTGGGTTTTCA
Snail1	CACACGCTGCCTTGTGTCT	GGTCAGCAAAAGCACGGTT
St6galnac2	CCTCATGCTGTACTCCTCGG	CGGTGGTTTGGGGTCAAAGA
Tagln	ACCAAAAACGATGGAAACTACCG	GTGAAGTCCCTCTTATGCTCCT
TGF-β1	ACTGGAGTTGTACGGCAGTG	GGGGCTGATCCCGTTGATTT
Tnc	GAATTGCTCCCAGCATCCGT	CCAGGAAACTGTGAACCCGTA
Tnn	CTGGCGACTGTAGTGGCAAT	ACCTGTTTTGTAGCTTGCTCC
TWIST	GATTCAGACCCTCAAACTGGCG	AGACGGAGAAGGCGTAGCTGAG
Vimentin	ATGAATCCTTCCCGCGATCC	CCTCCAGGGCTGTAGGGTAT
ZEB	CATTCTGGTCCTCCACAGTGGA	ATTCAGCTACTGTGAGCCCTGC
Plod1	Mm_Plod1_1_SG Quantitect_Primer Assay Quiagen QT00117593
